# Synthetic lethality-based prediction of anti-SARS-CoV-2 targets

**DOI:** 10.1101/2021.09.14.460408

**Authors:** Lipika R. Pal, Kuoyuan Cheng, Nishanth Ulhas Nair, Laura Martin-Sancho, Sanju Sinha, Yuan Pu, Laura Riva, Xin Yin, Fiorella Schischlik, Joo Sang Lee, Sumit K. Chanda, Eytan Ruppin

## Abstract

Novel strategies are needed to identify drug targets and treatments for the COVID-19 pandemic. The altered gene expression of virus-infected host cells provides an opportunity to specifically inhibit viral propagation via targeting the synthetic lethal (SL) partners of such altered host genes. Pursuing this antiviral strategy, here we comprehensively analyzed multiple *in vitro* and *in vivo* bulk and single-cell RNA-sequencing datasets of SARS-CoV-2 infection to predict clinically relevant candidate antiviral targets that are SL with altered host genes. The predicted SL-based targets are highly enriched for infected cell inhibiting genes reported in four SARS-CoV-2 CRISPR-Cas9 genome-wide genetic screens. Integrating our predictions with the results of these screens, we further selected a focused subset of 26 genes that we experimentally tested in a targeted siRNA screen using human Caco-2 cells. Notably, as predicted, knocking down these targets reduced viral replication and cell viability only under the infected condition without harming non-infected cells. Our results are made publicly available, to facilitate their in vivo testing and further validation.
