## Supplemental Table S3 for "Synthetic lethality-based prediction of anti-SARS-CoV-2 targets"

### Sheet: Legends
Table S3: Synthetic Lethality (SL)-based candidate targets for anti-SARS-CoV-2
Table ID	Description
Table S3A	All 140 candidate SL targets ranked by weighted DE score
Table S3B	4 SL targets inhibited by known drugs (with information from DrugBank) , among the 140 targets
Table S3C	88 SL targets with multiple virus-regulated differentally expressed (DE) genes, among the 140 targets
Table S3D	14 SL targets within enriched Reactome pathways (FDR < 0.1, excluding targets already given in Table S3B and S3C), among the 140 targets
Table S3E	Enrichment of pathways from SL partner genes
Table S3F	Enrichment of pathways from DE genes
Table S3G	Enrichment of combination pathways from DE gene-SL partner gene pairs out of 140 candidate genes
Table S3H	135 Candidate genes from genome-wide siRNA screen
For tables,
Column header	Description
Gene ID	Candidate SL target
#DE	Number of DE genes partnered with the SL target
Weighted DE score (WDS)	Contribution of DE genes together with their log fold change in transcriptomic datasets
drug.names	Name of drug(s) known to inhibit the SL target (from DrugBank)
vero.crispr	Labels whether or not (1 or 0) the SL target gene was found to inhibit cell viability in the CRISPR screen in SARS-CoV-2-infected Vero E6 cells (Wei et al. 2020)
human.crispr	Labels whether or not (1 or 0) the SL target gene was found to inhibit cell viability in the CRISPR screen in SARS-CoV-2-infected A549 cells (Daniloski et al. 2020)
ppi	Labels whether or not (1 or 0) the SL target gene was found to interact with SARS-CoV-2 proteins (Gordon et al, 2020 and Stukalov et al, 2020)
ISLE.surv.Pval	Adjusted P-value from the ISLE algorithm of SL partner identification (based on human sample data)
Enriched_Reactome_pathways	List of enriched Reactome pathways (i.e. pathways enriched by all 140 predicted targets) containing the SL target gene

### Sheet: Table S3A
Table S3A	All 140 candidate SL targets ranked by weighted DE score
Gene ID	#DE	Weighted DE score (WDS)	drug.names	vero.crispr	human.crispr	ppi	ISLE.surv.Pval	Enriched_Reactome_pathways
IGF2BP3	29	34.18		0	1	0	0.000674311	REACTOME_METABOLISM_OF_RNA
PTCD1	22	32.7584		1	0	0	0.00088777
ATP5J2	9	19.1978		0	1	0	0.0121609
MYBL2	16	17.1728		0	1	0	0.00517634	REACTOME_POLO_LIKE_KINASE_MEDIATED_EVENTS, REACTOME_CELL_CYCLE, REACTOME_CELL_CYCLE_MITOTIC
FLAD1	12	16.3762		1	1	0	0.0110411
PYGO2	12	15.9603		0	1	0	0.00435486
ECE2	9	14.084		0	1	0	0.0188593
FAM136A	8	13.5768		0	1	0	0.00436801
S100A11	13	12.871		0	1	0	0.000615576
TOMM34	9	12.8431		0	1	0	0.00605453
PCBP1	8	12.4941		1	1	0	0.00407368	REACTOME_METABOLISM_OF_RNA
POLQ	12	12.4142		0	1	0	0.0126655	REACTOME_DNA_DOUBLE_STRAND_BREAK_REPAIR, REACTOME_HOMOLOGY_DIRECTED_REPAIR
ADRM1	5	11.4543		0	1	0	0.00154094
BRI3	5	11.1783		0	1	0	0.0137378
ARHGAP39	10	11.0233		0	1	0	0.0036243	REACTOME_SIGNALING_BY_RHO_GTPASES, REACTOME_RHO_GTPASE_CYCLE
SSTR4	6	10.7581		0	1	0	0.0116146
PSMG3	5	10.6638		1	0	0	0.0076993
EIF4G1	12	10.4007		1	0	0	0.0126293	REACTOME_REGULATION_OF_MRNA_STABILITY_BY_PROTEINS_THAT_BIND_AU_RICH_ELEMENTS, REACTOME_TRANSLATION, REACTOME_METABOLISM_OF_RNA
DENND3	4	10.0455		0	1	0	0.00724557
CDC25B	15	10.0368		1	0	0	0.00107844	REACTOME_CELL_CYCLE, REACTOME_CELL_CYCLE_MITOTIC
TSC22D2	18	9.96898		0	1	0	0.000297385
ZNF512B	9	9.96584		0	1	0	0.0134999
RADIL	15	9.71788		0	1	0	0.0030302
BRMS1	12	9.62533		0	1	0	0.00329102
TRMT6	5	9.54693		1	1	0	0.00361655	REACTOME_TRNA_PROCESSING, REACTOME_METABOLISM_OF_RNA
CBX3	11	9.29926		0	1	0	0.00888061
HSF1	11	9.11949		0	1	0	0.00375265	REACTOME_REGULATION_OF_HSF1_MEDIATED_HEAT_SHOCK_RESPONSE, REACTOME_HSF1_ACTIVATION, REACTOME_CELLULAR_RESPONSE_TO_HEAT_STRESS, REACTOME_ATTENUATION_PHASE, REACTOME_HSF1_DEPENDENT_TRANSACTIVATION
RUSC1	6	8.82223		0	1	0	0.0257139
DVL3	8	8.76919		0	1	0	0.0105019	REACTOME_SIGNALING_BY_RHO_GTPASES
MRPL37	10	8.48825		1	0	0	0.00145998	REACTOME_MITOCHONDRIAL_TRANSLATION, REACTOME_TRANSLATION
SLC4A2	9	8.47192		0	1	1	0.163394
CHAC1	5	8.36368		0	1	0	0.000207879
MRPS10	10	8.17186		1	0	0	0.00475813	REACTOME_MITOCHONDRIAL_TRANSLATION, REACTOME_TRANSLATION
ANLN	11	7.92027		1	0	0	0.00682652
FANCE	8	7.89557		0	1	0	0.0108947
AUP1	12	7.87905		0	1	0	0.0016531
RPP25	5	7.75578		0	1	0	0.00368769	REACTOME_TRNA_PROCESSING, REACTOME_METABOLISM_OF_RNA
OIP5	7	7.74047		1	1	0	0.00572695	REACTOME_CELL_CYCLE
NTAN1	10	7.4266		0	1	0	0.000700031
C1orf35	4	7.3877		0	1	0	0.00152212
MED8	8	7.34347		0	1	0	0.000731741	REACTOME_TRANSCRIPTIONAL_REGULATION_OF_WHITE_ADIPOCYTE_DIFFERENTIATION
XRCC3	5	7.23312		1	1	0	0.0022471	REACTOME_DNA_DOUBLE_STRAND_BREAK_REPAIR, REACTOME_HOMOLOGY_DIRECTED_REPAIR
ESPL1	9	7.21639		0	1	0	0.000140321	REACTOME_CELL_CYCLE, REACTOME_M_PHASE, REACTOME_CELL_CYCLE_MITOTIC
VKORC1	5	7.16186	dicoumarol, phenindione, warfarin, phenprocoumon, acenocoumarol	0	1	0	0.0019784
SASS6	8	6.95372		0	1	0	0.0115131
C8orf76	8	6.88796		0	1	0	0.0118411
MRPS22	8	6.84785		0	1	0	0.0159759	REACTOME_MITOCHONDRIAL_TRANSLATION, REACTOME_TRANSLATION
NCAPG2	5	6.78398		1	0	1	0.0114242	REACTOME_CELL_CYCLE, REACTOME_M_PHASE, REACTOME_CELL_CYCLE_MITOTIC
TPD52L2	10	6.60575		0	1	0	0.00105725
TMEM69	6	6.44078		0	1	0	0.00502593
CTTN	5	6.31473		0	1	1	0.000514405	REACTOME_SIGNALING_BY_RHO_GTPASES
TAAR5	6	6.27075		0	1	0	4.15675e-05
MRPL24	9	6.15836		1	0	0	0.0115405	REACTOME_MITOCHONDRIAL_TRANSLATION, REACTOME_TRANSLATION
MTBP	4	6.09083		0	1	0	0.0278805
DBNL	7	6.07878		0	1	0	0.00101587	REACTOME_APOPTOTIC_CLEAVAGE_OF_CELLULAR_PROTEINS, REACTOME_PROGRAMMED_CELL_DEATH, REACTOME_APOPTOTIC_EXECUTION_PHASE
NOL7	7	5.81278		0	1	0	0.00805049
OR14A16	5	5.69295		0	1	0	2.22718e-05
PPDPF	7	5.69125		0	1	0	0.00930834
PAFAH1B3	4	5.66791		0	1	0	0.0161555
MTL5	3	5.53744		0	1	0	0.0015102
PARVB	6	5.53661		0	1	0	4.51651e-05
ZNF707	5	5.4909		0	1	0	0.0282253
ANP32B	3	5.25886		0	1	0	0.00387437
PAK1IP1	5	5.20379		0	1	0	0.00129093
RPP40	6	5.10869		1	0	0	0.00585574	REACTOME_TRNA_PROCESSING, REACTOME_METABOLISM_OF_RNA
MRPL18	3	5.01684		1	0	0	0.0116907	REACTOME_REGULATION_OF_HSF1_MEDIATED_HEAT_SHOCK_RESPONSE, REACTOME_HSF1_ACTIVATION, REACTOME_CELLULAR_RESPONSE_TO_HEAT_STRESS, REACTOME_ATTENUATION_PHASE, REACTOME_HSF1_DEPENDENT_TRANSACTIVATION, REACTOME_MITOCHONDRIAL_TRANSLATION, REACTOME_TRANSLATION
GRINA	5	4.89725		0	1	0	0.0289291
ZNF716	6	4.82645		0	1	0	0.00211586
MRPS5	5	4.78293		1	1	1	6.15198e-05	REACTOME_MITOCHONDRIAL_TRANSLATION, REACTOME_TRANSLATION
PTTG1	7	4.65901		0	1	0	0.00562198	REACTOME_CELL_CYCLE, REACTOME_M_PHASE, REACTOME_CELL_CYCLE_MITOTIC
CST3	9	4.65082		0	1	0	0.0101281
SSBP1	6	4.63439		1	0	1	0.00541547
GINS1	4	4.29347		0	1	0	0.0116792	REACTOME_CELL_CYCLE, REACTOME_CELL_CYCLE_MITOTIC
LIN9	5	4.20656		1	0	0	0.00551874	REACTOME_POLO_LIKE_KINASE_MEDIATED_EVENTS, REACTOME_CELL_CYCLE, REACTOME_CELL_CYCLE_MITOTIC
CPZ	4	4.18291		0	1	0	1.37929e-05
C11orf85	4	4.15839		0	1	0	8.80809e-05
RACGAP1	5	4.129		0	1	0	0.00699326	REACTOME_SIGNALING_BY_RHO_GTPASES, REACTOME_RHO_GTPASE_CYCLE
GLMN	5	4.08179		1	0	1	0.00235383
SCAMP3	7	4.03342		0	1	1	0.0149082
CEBPB	7	3.96335	quercetin	0	1	0	0.00306759	REACTOME_UNFOLDED_PROTEIN_RESPONSE_UPR_, REACTOME_TRANSCRIPTIONAL_REGULATION_OF_WHITE_ADIPOCYTE_DIFFERENTIATION
NDUFB4	5	3.91834		0	1	0	0.0381877
SMG5	6	3.79851		1	1	0	0.0142788	REACTOME_METABOLISM_OF_RNA
IMMT	7	3.77356		0	1	0	0.01616
CHD7	4	3.76275		1	0	0	0.0020546
TUFT1	4	3.72643		0	1	0	0.0103464
ULBP2	7	3.72384		0	1	0	0.00279811
KIF23	5	3.70739		0	1	0	0.00289698	REACTOME_CELL_CYCLE, REACTOME_M_PHASE, REACTOME_CELL_CYCLE_MITOTIC
LMNA	7	3.68092		0	1	0	0.00460218	REACTOME_APOPTOTIC_CLEAVAGE_OF_CELLULAR_PROTEINS, REACTOME_CELL_CYCLE, REACTOME_UNFOLDED_PROTEIN_RESPONSE_UPR_, REACTOME_PROGRAMMED_CELL_DEATH, REACTOME_M_PHASE, REACTOME_CELL_CYCLE_MITOTIC, REACTOME_APOPTOTIC_EXECUTION_PHASE
GTF2E1	3	3.64296		0	1	0	0.0113654
DIABLO	4	3.63818		0	1	0	0.00161629	REACTOME_PROGRAMMED_CELL_DEATH
SKA3	4	3.63818		0	1	0	0.00214238
HBQ1	4	3.61937		0	1	0	0.00123619
SLC4A3	3	3.60401		0	1	0	6.41261e-05
ILDR1	3	3.60048		0	1	0	0.0374434
BLM	4	3.58154		0	1	1	0.0106252	REACTOME_CELL_CYCLE, REACTOME_DNA_DOUBLE_STRAND_BREAK_REPAIR, REACTOME_HOMOLOGY_DIRECTED_REPAIR
FOXK1	4	3.33646		0	1	0	0.0031038
FOXM1	4	3.32782		0	1	0	0.00143158	REACTOME_POLO_LIKE_KINASE_MEDIATED_EVENTS, REACTOME_CELL_CYCLE, REACTOME_CELL_CYCLE_MITOTIC
GPATCH4	5	3.32253		0	1	0	0.00826973
ZYX	3	3.26842		0	1	0	0.00127576
COL9A3	4	3.24429		0	1	0	1.96643e-05	REACTOME_COLLAGEN_FORMATION, REACTOME_ASSEMBLY_OF_COLLAGEN_FIBRILS_AND_OTHER_MULTIMERIC_STRUCTURES
TMEM67	6	3.23843		0	1	0	0.00901713
ARHGAP11B	3	3.21637		0	1	0	0.000136978	REACTOME_SIGNALING_BY_RHO_GTPASES, REACTOME_RHO_GTPASE_CYCLE
WDR62	4	3.20158		0	1	0	5.02442e-05
INTS8	5	3.17134		0	1	1	0.0151486
EGLN2	3	3.13314		0	1	0	0.00418214
DEK	6	3.04842		1	1	0	0.00563727
HSPB1	5	3.01124		0	1	0	0.00684589	REACTOME_REGULATION_OF_HSF1_MEDIATED_HEAT_SHOCK_RESPONSE, REACTOME_HSF1_ACTIVATION, REACTOME_CELLULAR_RESPONSE_TO_HEAT_STRESS, REACTOME_ATTENUATION_PHASE, REACTOME_HSF1_DEPENDENT_TRANSACTIVATION, REACTOME_REGULATION_OF_MRNA_STABILITY_BY_PROTEINS_THAT_BIND_AU_RICH_ELEMENTS, REACTOME_METABOLISM_OF_RNA
TIPIN	5	3.00344		0	1	0	0.00501898	REACTOME_DNA_DOUBLE_STRAND_BREAK_REPAIR, REACTOME_HOMOLOGY_DIRECTED_REPAIR
ZNF133	4	2.91487		0	1	0	0.050216
TTC4	4	2.90564		1	0	0	0.000761165
MS4A6E	3	2.89753		0	1	0	0.000168939
NR1H2	3	2.89753	diacerein, rhein	0	1	0	0.0100433
HNRNPH1	3	2.89389		1	0	0	0.0177362	REACTOME_METABOLISM_OF_RNA
HLTF	3	2.86127		0	1	0	0.0037138
OTP	5	2.76138		0	1	0	0.00120398
BZW2	5	2.74832		0	1	1	0.000959087
CCDC59	3	2.72477		0	1	0	0.00334354
BUB1B	3	2.72191		0	1	0	0.00105695	REACTOME_CELL_CYCLE, REACTOME_SIGNALING_BY_RHO_GTPASES, REACTOME_M_PHASE, REACTOME_CELL_CYCLE_MITOTIC
NCAPG	4	2.66393		0	1	0	0.00293382	REACTOME_CELL_CYCLE, REACTOME_M_PHASE, REACTOME_CELL_CYCLE_MITOTIC
DLGAP5	4	2.54895		0	1	0	0.00164311
SLC5A6	5	2.38549		0	1	0	0.000100577
PTDSS1	5	2.34341		0	1	1	0.0130927
FAM53A	3	2.33119		0	1	0	0.0128387
VPS72	4	2.31379		1	0	0	0.00598866
TTK	3	2.2394	fostamatinib, bos172722	0	1	0	0.00148572
AARSD1	3	2.08917		0	1	0	0.00145964
SAFB	3	2.08917		1	1	0	0.00927827
SART1	3	2.08917		1	0	0	0.00409736	REACTOME_METABOLISM_OF_RNA
MED25	4	2.05204		1	1	0	0.0020869	REACTOME_TRANSCRIPTIONAL_REGULATION_OF_WHITE_ADIPOCYTE_DIFFERENTIATION
ZNF704	3	1.90753		0	1	0	0.0479206
SRGAP2	5	1.85896		0	1	0	0.000532847	REACTOME_SIGNALING_BY_RHO_GTPASES, REACTOME_RHO_GTPASE_CYCLE
TBCD	4	1.7996		1	1	0	0.000234388
PSMG1	3	1.71362		1	0	0	0.00414291
SDCCAG3	4	1.63286		0	1	0	0.00105437
STK31	5	1.55411		0	1	0	0.00976472
PLEC	3	1.331		0	1	0	0.00128246	REACTOME_APOPTOTIC_CLEAVAGE_OF_CELLULAR_PROTEINS, REACTOME_COLLAGEN_FORMATION, REACTOME_ASSEMBLY_OF_COLLAGEN_FIBRILS_AND_OTHER_MULTIMERIC_STRUCTURES, REACTOME_PROGRAMMED_CELL_DEATH, REACTOME_APOPTOTIC_EXECUTION_PHASE
COL5A2	6	1.13584		0	1	0	0.0044798	REACTOME_COLLAGEN_FORMATION, REACTOME_ASSEMBLY_OF_COLLAGEN_FIBRILS_AND_OTHER_MULTIMERIC_STRUCTURES
DACT1	4	1.08385		0	1	0	0.000622601
EXOSC5	3	0.984727		0	1	1	0.0117748	REACTOME_UNFOLDED_PROTEIN_RESPONSE_UPR_, REACTOME_REGULATION_OF_MRNA_STABILITY_BY_PROTEINS_THAT_BIND_AU_RICH_ELEMENTS, REACTOME_METABOLISM_OF_RNA
SLC39A12	5	0.504763		0	1	0	0.00863204

### Sheet: Table S3B
Table S3B	4 SL targets inhibited by known drugs (with information from DrugBank) , among the 140 targets
Gene ID	#DE	Weighted DE score	drug.names	vero.crispr	human.crispr	ppi	ISLE.surv.Pval	Enriched_Reactome_pathways
VKORC1	1	7.16186	dicoumarol, phenindione, warfarin, phenprocoumon, acenocoumarol	0	1	0	0.0019784
CEBPB	2	3.96335	quercetin	0	1	0	0.00306759	REACTOME_UNFOLDED_PROTEIN_RESPONSE_UPR_, REACTOME_TRANSCRIPTIONAL_REGULATION_OF_WHITE_ADIPOCYTE_DIFFERENTIATION
NR1H2	1	2.89753	rhein	0	1	0	0.0100433
TTK	1	2.2394	bos172722	0	1	0	0.00148572

### Sheet: Table S3C
Table S3C	88 SL targets with multiple virus-regulated differentally expressed (DE) genes, among the 140 targets
Gene ID	#DE	Weighted DE score	drug.names	vero.crispr	human.crispr	ppi	ISLE.surv.Pval	Enriched_Reactome_pathways
IGF2BP3	29	34.18		0	1	0	0.000674311	REACTOME_METABOLISM_OF_RNA
PTCD1	22	32.7584		1	0	0	0.00088777
ATP5J2	9	19.1978		0	1	0	0.0121609
MYBL2	16	17.1728		0	1	0	0.00517634	REACTOME_POLO_LIKE_KINASE_MEDIATED_EVENTS, REACTOME_CELL_CYCLE, REACTOME_CELL_CYCLE_MITOTIC
FLAD1	12	16.3762		1	1	0	0.0110411
PYGO2	12	15.9603		0	1	0	0.00435486
ECE2	9	14.084		0	1	0	0.0188593
FAM136A	8	13.5768		0	1	0	0.00436801
S100A11	13	12.871		0	1	0	0.000615576
TOMM34	9	12.8431		0	1	0	0.00605453
PCBP1	8	12.4941		1	1	0	0.00407368	REACTOME_METABOLISM_OF_RNA
POLQ	12	12.4142		0	1	0	0.0126655	REACTOME_DNA_DOUBLE_STRAND_BREAK_REPAIR, REACTOME_HOMOLOGY_DIRECTED_REPAIR
ADRM1	5	11.4543		0	1	0	0.00154094
BRI3	5	11.1783		0	1	0	0.0137378
ARHGAP39	10	11.0233		0	1	0	0.0036243	REACTOME_SIGNALING_BY_RHO_GTPASES, REACTOME_RHO_GTPASE_CYCLE
SSTR4	6	10.7581		0	1	0	0.0116146
PSMG3	5	10.6638		1	0	0	0.0076993
EIF4G1	12	10.4007		1	0	0	0.0126293	REACTOME_REGULATION_OF_MRNA_STABILITY_BY_PROTEINS_THAT_BIND_AU_RICH_ELEMENTS, REACTOME_TRANSLATION, REACTOME_METABOLISM_OF_RNA
CDC25B	15	10.0368		1	0	0	0.00107844	REACTOME_CELL_CYCLE, REACTOME_CELL_CYCLE_MITOTIC
TSC22D2	18	9.96898		0	1	0	0.000297385
ZNF512B	9	9.96584		0	1	0	0.0134999
RADIL	15	9.71788		0	1	0	0.0030302
BRMS1	12	9.62533		0	1	0	0.00329102
TRMT6	5	9.54693		1	1	0	0.00361655	REACTOME_TRNA_PROCESSING, REACTOME_METABOLISM_OF_RNA
CBX3	11	9.29926		0	1	0	0.00888061
HSF1	11	9.11949		0	1	0	0.00375265	REACTOME_REGULATION_OF_HSF1_MEDIATED_HEAT_SHOCK_RESPONSE, REACTOME_HSF1_ACTIVATION, REACTOME_CELLULAR_RESPONSE_TO_HEAT_STRESS, REACTOME_ATTENUATION_PHASE, REACTOME_HSF1_DEPENDENT_TRANSACTIVATION
RUSC1	6	8.82223		0	1	0	0.0257139
DVL3	8	8.76919		0	1	0	0.0105019	REACTOME_SIGNALING_BY_RHO_GTPASES
MRPL37	10	8.48825		1	0	0	0.00145998	REACTOME_MITOCHONDRIAL_TRANSLATION, REACTOME_TRANSLATION
SLC4A2	9	8.47192		0	1	1	0.163394
CHAC1	5	8.36368		0	1	0	0.000207879
MRPS10	10	8.17186		1	0	0	0.00475813	REACTOME_MITOCHONDRIAL_TRANSLATION, REACTOME_TRANSLATION
ANLN	11	7.92027		1	0	0	0.00682652
FANCE	8	7.89557		0	1	0	0.0108947
AUP1	12	7.87905		0	1	0	0.0016531
RPP25	5	7.75578		0	1	0	0.00368769	REACTOME_TRNA_PROCESSING, REACTOME_METABOLISM_OF_RNA
OIP5	7	7.74047		1	1	0	0.00572695	REACTOME_CELL_CYCLE
NTAN1	10	7.4266		0	1	0	0.000700031
MED8	8	7.34347		0	1	0	0.000731741	REACTOME_TRANSCRIPTIONAL_REGULATION_OF_WHITE_ADIPOCYTE_DIFFERENTIATION
XRCC3	5	7.23312		1	1	0	0.0022471	REACTOME_DNA_DOUBLE_STRAND_BREAK_REPAIR, REACTOME_HOMOLOGY_DIRECTED_REPAIR
ESPL1	9	7.21639		0	1	0	0.000140321	REACTOME_CELL_CYCLE, REACTOME_M_PHASE, REACTOME_CELL_CYCLE_MITOTIC
SASS6	8	6.95372		0	1	0	0.0115131
C8orf76	8	6.88796		0	1	0	0.0118411
MRPS22	8	6.84785		0	1	0	0.0159759	REACTOME_MITOCHONDRIAL_TRANSLATION, REACTOME_TRANSLATION
NCAPG2	5	6.78398		1	0	1	0.0114242	REACTOME_CELL_CYCLE, REACTOME_M_PHASE, REACTOME_CELL_CYCLE_MITOTIC
TPD52L2	10	6.60575		0	1	0	0.00105725
TMEM69	6	6.44078		0	1	0	0.00502593
CTTN	5	6.31473		0	1	1	0.000514405	REACTOME_SIGNALING_BY_RHO_GTPASES
TAAR5	6	6.27075		0	1	0	4.15675e-05
MRPL24	9	6.15836		1	0	0	0.0115405	REACTOME_MITOCHONDRIAL_TRANSLATION, REACTOME_TRANSLATION
DBNL	7	6.07878		0	1	0	0.00101587	REACTOME_APOPTOTIC_CLEAVAGE_OF_CELLULAR_PROTEINS, REACTOME_PROGRAMMED_CELL_DEATH, REACTOME_APOPTOTIC_EXECUTION_PHASE
NOL7	7	5.81278		0	1	0	0.00805049
OR14A16	5	5.69295		0	1	0	2.22718e-05
PPDPF	7	5.69125		0	1	0	0.00930834
PARVB	6	5.53661		0	1	0	4.51651e-05
ZNF707	5	5.4909		0	1	0	0.0282253
PAK1IP1	5	5.20379		0	1	0	0.00129093
RPP40	6	5.10869		1	0	0	0.00585574	REACTOME_TRNA_PROCESSING, REACTOME_METABOLISM_OF_RNA
GRINA	5	4.89725		0	1	0	0.0289291
ZNF716	6	4.82645		0	1	0	0.00211586
MRPS5	5	4.78293		1	1	1	6.15198e-05	REACTOME_MITOCHONDRIAL_TRANSLATION, REACTOME_TRANSLATION
PTTG1	7	4.65901		0	1	0	0.00562198	REACTOME_CELL_CYCLE, REACTOME_M_PHASE, REACTOME_CELL_CYCLE_MITOTIC
CST3	9	4.65082		0	1	0	0.0101281
SSBP1	6	4.63439		1	0	1	0.00541547
LIN9	5	4.20656		1	0	0	0.00551874	REACTOME_POLO_LIKE_KINASE_MEDIATED_EVENTS, REACTOME_CELL_CYCLE, REACTOME_CELL_CYCLE_MITOTIC
RACGAP1	5	4.129		0	1	0	0.00699326	REACTOME_SIGNALING_BY_RHO_GTPASES, REACTOME_RHO_GTPASE_CYCLE
GLMN	5	4.08179		1	0	1	0.00235383
SCAMP3	7	4.03342		0	1	1	0.0149082
NDUFB4	5	3.91834		0	1	0	0.0381877
SMG5	6	3.79851		1	1	0	0.0142788	REACTOME_METABOLISM_OF_RNA
IMMT	7	3.77356		0	1	0	0.01616
ULBP2	7	3.72384		0	1	0	0.00279811
KIF23	5	3.70739		0	1	0	0.00289698	REACTOME_CELL_CYCLE, REACTOME_M_PHASE, REACTOME_CELL_CYCLE_MITOTIC
LMNA	7	3.68092		0	1	0	0.00460218	REACTOME_APOPTOTIC_CLEAVAGE_OF_CELLULAR_PROTEINS, REACTOME_CELL_CYCLE, REACTOME_UNFOLDED_PROTEIN_RESPONSE_UPR_, REACTOME_PROGRAMMED_CELL_DEATH, REACTOME_M_PHASE, REACTOME_CELL_CYCLE_MITOTIC, REACTOME_APOPTOTIC_EXECUTION_PHASE
GPATCH4	5	3.32253		0	1	0	0.00826973
TMEM67	6	3.23843		0	1	0	0.00901713
INTS8	5	3.17134		0	1	1	0.0151486
DEK	6	3.04842		1	1	0	0.00563727
HSPB1	5	3.01124		0	1	0	0.00684589	REACTOME_REGULATION_OF_HSF1_MEDIATED_HEAT_SHOCK_RESPONSE, REACTOME_HSF1_ACTIVATION, REACTOME_CELLULAR_RESPONSE_TO_HEAT_STRESS, REACTOME_ATTENUATION_PHASE, REACTOME_HSF1_DEPENDENT_TRANSACTIVATION, REACTOME_REGULATION_OF_MRNA_STABILITY_BY_PROTEINS_THAT_BIND_AU_RICH_ELEMENTS, REACTOME_METABOLISM_OF_RNA
TIPIN	5	3.00344		0	1	0	0.00501898	REACTOME_DNA_DOUBLE_STRAND_BREAK_REPAIR, REACTOME_HOMOLOGY_DIRECTED_REPAIR
OTP	5	2.76138		0	1	0	0.00120398
BZW2	5	2.74832		0	1	1	0.000959087
SLC5A6	5	2.38549		0	1	0	0.000100577
PTDSS1	5	2.34341		0	1	1	0.0130927
SRGAP2	5	1.85896		0	1	0	0.000532847	REACTOME_SIGNALING_BY_RHO_GTPASES, REACTOME_RHO_GTPASE_CYCLE
STK31	5	1.55411		0	1	0	0.00976472
COL5A2	6	1.13584		0	1	0	0.0044798	REACTOME_COLLAGEN_FORMATION, REACTOME_ASSEMBLY_OF_COLLAGEN_FIBRILS_AND_OTHER_MULTIMERIC_STRUCTURES
SLC39A12	5	0.504763		0	1	0	0.00863204

### Sheet: Table S3D
Table S3D	14 SL targets within enriched Reactome pathways (FDR < 0.1, excluding targets already given in Table S3B and S3C), among the 140 targets
Gene ID	#DE	Weighted DE score	drug.names	vero.crispr	human.crispr	ppi	ISLE.surv.Pval	Enriched_Reactome_pathways
MRPL18	3	5.01684		1	0	0	0.0116907	REACTOME_REGULATION_OF_HSF1_MEDIATED_HEAT_SHOCK_RESPONSE, REACTOME_HSF1_ACTIVATION, REACTOME_CELLULAR_RESPONSE_TO_HEAT_STRESS, REACTOME_ATTENUATION_PHASE, REACTOME_HSF1_DEPENDENT_TRANSACTIVATION, REACTOME_MITOCHONDRIAL_TRANSLATION, REACTOME_TRANSLATION
GINS1	4	4.29347		0	1	0	0.0116792	REACTOME_CELL_CYCLE, REACTOME_CELL_CYCLE_MITOTIC
DIABLO	4	3.63818		0	1	0	0.00161629	REACTOME_PROGRAMMED_CELL_DEATH
BLM	4	3.58154		0	1	1	0.0106252	REACTOME_CELL_CYCLE, REACTOME_DNA_DOUBLE_STRAND_BREAK_REPAIR, REACTOME_HOMOLOGY_DIRECTED_REPAIR
FOXM1	4	3.32782		0	1	0	0.00143158	REACTOME_POLO_LIKE_KINASE_MEDIATED_EVENTS, REACTOME_CELL_CYCLE, REACTOME_CELL_CYCLE_MITOTIC
COL9A3	4	3.24429		0	1	0	1.96643e-05	REACTOME_COLLAGEN_FORMATION, REACTOME_ASSEMBLY_OF_COLLAGEN_FIBRILS_AND_OTHER_MULTIMERIC_STRUCTURES
ARHGAP11B	3	3.21637		0	1	0	0.000136978	REACTOME_SIGNALING_BY_RHO_GTPASES, REACTOME_RHO_GTPASE_CYCLE
HNRNPH1	3	2.89389		1	0	0	0.0177362	REACTOME_METABOLISM_OF_RNA
BUB1B	3	2.72191		0	1	0	0.00105695	REACTOME_CELL_CYCLE, REACTOME_SIGNALING_BY_RHO_GTPASES, REACTOME_M_PHASE, REACTOME_CELL_CYCLE_MITOTIC
NCAPG	4	2.66393		0	1	0	0.00293382	REACTOME_CELL_CYCLE, REACTOME_M_PHASE, REACTOME_CELL_CYCLE_MITOTIC
SART1	3	2.08917		1	0	0	0.00409736	REACTOME_METABOLISM_OF_RNA
MED25	4	2.05204		1	1	0	0.0020869	REACTOME_TRANSCRIPTIONAL_REGULATION_OF_WHITE_ADIPOCYTE_DIFFERENTIATION
PLEC	3	1.331		0	1	0	0.00128246	REACTOME_APOPTOTIC_CLEAVAGE_OF_CELLULAR_PROTEINS, REACTOME_COLLAGEN_FORMATION, REACTOME_ASSEMBLY_OF_COLLAGEN_FIBRILS_AND_OTHER_MULTIMERIC_STRUCTURES, REACTOME_PROGRAMMED_CELL_DEATH, REACTOME_APOPTOTIC_EXECUTION_PHASE
EXOSC5	3	0.984727		0	1	1	0.0117748	REACTOME_UNFOLDED_PROTEIN_RESPONSE_UPR_, REACTOME_REGULATION_OF_MRNA_STABILITY_BY_PROTEINS_THAT_BIND_AU_RICH_ELEMENTS, REACTOME_METABOLISM_OF_RNA

### Sheet: Table S3E
Table S3E	Enrichment of pathways from SL partner genes
gene.set	odds.ratio	pval	padj	gene.set.size	overlap.size
Mitochondrial translation	9.7633	6.11273e-05	0.00320415	92	6
Cell cycle	3.58855	0.00010013	0.00320415	580	14
Cell cycle mitotic	3.82405	0.000166632	0.00327578	463	12
Polo like kinase mediated events	31.6921	0.000204736	0.00327578	16	3
Attenuation phase	16.4765	0.00112264	0.0143698	28	3
HSF1 activation	14.7124	0.00151571	0.0161676	31	3
Apoptotic cleavage of cellular proteins	12.1113	0.00253693	0.0219171	37	3
HSF1 dependent transactivation	11.7648	0.00273964	0.0219171	38	3
Translation	3.71911	0.00392773	0.0268152	270	7
Apoptotic execution phase	9.80045	0.00443864	0.0268152	45	3
Homology directed repair	6.34103	0.00460887	0.0268152	91	4
Metabolism of RNA	2.57561	0.00589962	0.0314646	615	11
Assembly of collagen fibrils and oth multimrc strs	7.34701	0.00943651	0.0464567	59	3
M phase	3.03752	0.0109678	0.0499136	328	7
DNA double strand break repair	4.79026	0.0116985	0.0499136	119	4
RHO GTPase cycle	4.26743	0.01697	0.06788	133	4
Regulation of HSF1 med HS response	5.5545	0.0192986	0.0726535	77	3
Signaling by RHO GTPases	2.64285	0.0213065	0.072815	375	7
Collagen formation	5.20237	0.0227547	0.072815	82	3
Transcriptional reguln of white adipocyte diffn	5.20237	0.0227547	0.072815	82	3
Unfolded protein response UPR	4.94947	0.0257461	0.0748977	86	3
Reguln of mRNA stability by AU bindng proteins	4.94947	0.0257461	0.0748977	86	3
tRNA processing	4.51351	0.032331	0.0899646	94	3
Cellular response to heat stress	4.41568	0.0341019	0.0909385	96	3
Programmed cell death	3.28983	0.0379282	0.0970961	171	4

### Sheet: Table S3F
Table S3F	Enrichment of pathways from DE genes
gene.set	odds.ratio	pval	padj	gene.set.size	overlap.size
Cell cell communication	11.1598	3.00276e-05	0.00144133	122	6
TRAF6 mediated NF-kB activation	29.9269	0.000213632	0.00371011	24	3
Syndecan interactions	26.1982	0.000305466	0.00371011	27	3
Regulation of insulin like growth factor	9.27632	0.000309175	0.00371011	120	5
Extracellular matrix organization	5.37152	0.000545746	0.00442351	289	7
Cytokine signaling in immune system	3.30752	0.000663829	0.00442351	822	12
Glutathione conjugation	19.6366	0.000664415	0.00442351	35	3
Integrin cell surface interactions	10.7014	0.000737252	0.00442351	83	4
Cell junction organization	10.3049	0.000842511	0.00449339	86	4
Ion channel transport	6.33212	0.00161323	0.00774352	173	5
Interferon signaling	6.0418	0.0019666	0.00858152	181	5
Complement cascade	12.0728	0.00248161	0.00992644	55	3
Non integrin membrane ECM interactions	11.2086	0.00303205	0.0109544	59	3
Innate immune system	2.71404	0.00319671	0.0109544	990	12
Response to elevated platelet cytosolic CA2	6.91291	0.00342326	0.0109544	126	4
Interferon alpha beta signaling	10.2853	0.00381813	0.0114544	64	3
Cell surface interactions at the vascular wall	6.5366	0.00415171	0.0117225	133	4
ECM proteoglycans	8.71154	0.00595344	0.0158759	75	3
DDX58 IFIH1 med. induction of interferon a/b	8.47566	0.00640428	0.0161792	77	3
Neutrophil degranulation	3.37447	0.00675845	0.0162203	452	7
Hemostasis	2.98246	0.00803538	0.0183666	586	8
Stimuli sensing channels	6.73687	0.0117042	0.0255364	96	3
COPI mediated anterograde transport	6.59494	0.0123724	0.0258206	98	3
Phase II conjugation of compounds	6.20124	0.0145065	0.029013	104	3
MAPK family signaling cascades	3.43993	0.0186363	0.0357496	312	5
L1CAM interactions	5.53938	0.0193644	0.0357496	116	3
Transport of small molecules	2.46825	0.0217472	0.0386617	702	8
Post translational protein modificn	2.04736	0.0229853	0.0394033	1287	12
Cardiac conduction	4.73741	0.0286813	0.0474725	135	3
Platelet activation signaling and aggregn	3.36531	0.0357829	0.0560534	253	4
ER to golgi anterograde transport	4.30988	0.0362012	0.0560534	148	3
FLT3 signaling	2.98777	0.0509122	0.0763682	284	4
Asparagine N linked glycosylation	2.87315	0.0570076	0.0815642	295	4
Transport to golgi and subsequent modificn	3.54471	0.0577747	0.0815642	179	3

### Sheet: Table S3G
Table S3G	Enrichment of combination pathways from DE gene-SL partner gene pairs out of 140 candidate genes
Pathways for DE genes	Pathways for SL partner genes	odds.ratio	pval	padj	gene.set.size	overlap.size
Stimuli sensing channels	Mitochondrial translation	184.426	7.22967e-07	6.579e-05	644	3
Ion channel transport	Mitochondrial translation	91.9933	5.72684e-06	0.000232858	1288	3
Transport of small molecules	Mitochondrial translation	33.7627	7.67665e-06	0.000232858	4692	4
Regulation of IGF transport and uptake by IGFBPS	Mitochondrial translation	71.6512	1.20932e-05	0.000275121	1656	3
Stimuli sensing channels	Translation	62.7089	1.79027e-05	0.000325829	1890	3
Post translational protein modification	Attenuation phase	50.4646	3.41689e-05	0.000518229	2351	3
Post translational protein modification	HSF1 activation	45.5906	4.61612e-05	0.000537661	2603	3
Cell junction organization	Developmental biology	13.0059	5.26735e-05	0.000537661	15243	5
Post translational protein modification	Mitochondrial translation	20.4909	5.31753e-05	0.000537661	7728	4
Complement cascade	Cell cycle	40.8784	6.3483e-05	0.00056305	2900	3
Innate immune system	Cell cycle	5.39206	6.8061e-05	0.00056305	66683	9
Post translational protein modification	HSF1 dependent transactivation	37.1715	8.41187e-05	0.0006379	3191	3
Ion channel transport	Translation	31.3244	0.000138297	0.000968078	3780	3
Syndecan interactions	Cell cycle	29.1846	0.000170467	0.00110803	4060	3
Cell cell communication	Developmental biology	9.45659	0.000229923	0.00139487	20959	5
Regulation of IGF transport and uptake by IGFBPS	Translation	24.3605	0.000288044	0.00163825	4860	3
Non integrin membrane ECM interactions	Cell cycle	22.6919	0.000354509	0.00189767	5220	3
Transport of small molecules	Cell cycle mitotic	8.39665	0.000394114	0.00192891	23601	5
Neutrophil degranulation	Cell cycle	6.52037	0.00040274	0.00192891	36535	6
Transport of small molecules	Translation	11.4913	0.000474936	0.00213169	13769	4
Innate immune system	Cell cycle mitotic	5.23012	0.000505158	0.00213169	53230	7
Cell cell communication	Translation	19.9417	0.000515354	0.00213169	5940	3
Complement cascade	RNA polymerase II transcription	19.4441	0.000553828	0.00219123	6090	3
Post translational protein modification	Regulation of HSF1 mediated heat shock response	18.3227	0.000658503	0.00249682	6467	3
Neutrophil degranulation	Cell cycle mitotic	6.79127	0.00101225	0.00368459	29164	5
Transport of small molecules	Cell cycle	6.69876	0.00107533	0.00376367	29568	5
Transport of small molecules	S phase	15.1986	0.00112314	0.0037854	7791	3
Hemostasis	Cell cycle	6.56838	0.00117212	0.0038094	30155	5
Post translational protein modification	Cellular response to heat stress	14.6859	0.00123859	0.00388662	8063	3
Stimuli sensing channels	RNA polymerase II transcription	13.8929	0.00145082	0.00440081	8524	3
Cell junction organization	Nervous system development	13.1663	0.00168667	0.00495118	8989	3
Cell surface interactions at the vascular wall	Cell cycle	12.7571	0.00184518	0.00524722	9279	3
Cell junction organization	Metabolism of RNA	12.0307	0.00217748	0.00600456	9840	3
Cell cell communication	Cell cycle mitotic	11.6217	0.00239974	0.00642283	10186	3
Response to elevated platelet cytosolic CA2	Metabolism of RNA	11.3224	0.00258189	0.00655373	10455	3
Extracellular matrix organization	Developmental biology	7.21515	0.00259268	0.00655373	21917	4
Post translational protein modification	Translation	6.9727	0.00292838	0.00720224	22680	4
Regulation of IGF transport and uptake by IGFBPS	Metabolism of RNA	10.6946	0.00302976	0.00725549	11070	3
Extracellular matrix organization	Signaling By Receptor Tyrosine Kinases	10.3603	0.00331026	0.00772394	11427	3
Hemostasis	Cell cycle mitotic	6.5676	0.00361519	0.00822455	24072	4
Cell cell communication	Nervous system development	9.57563	0.00411574	0.00913493	12359	3
Cell cell communication	Cell cycle	9.27515	0.00449569	0.00974066	12760	3
Extracellular matrix organization	Nervous system development	9.1573	0.00465699	0.00985549	12924	3
Extracellular matrix organization	Cell cycle	8.87292	0.0050817	0.0104515	13340	3
Cell cell communication	RNA polymerase II transcription	5.89866	0.00525983	0.0104515	26796	4
Cell cell communication	Metabolism of RNA	8.74754	0.00528317	0.0104515	13530	3
Extracellular matrix organization	Metabolism of RNA	8.36622	0.00596799	0.011555	14145	3
Platelet activation signaling and aggregation	Metabolism of RNA	8.01757	0.00670223	0.0127063	14759	3
Ion channel transport	RNA polymerase II transcription	6.94042	0.00990168	0.0183888	17050	3
Innate immune system	S phase	6.72788	0.0107526	0.0195698	17583	3
Signaling by GPCR	Cell cycle	6.57968	0.0114131	0.0203646	17980	3
Innate immune system	TCF dependent signaling in response to WNT	6.08976	0.0140096	0.0245167	19424	3
Innate immune system	Mitotic G2 G2 M phases	5.56285	0.0177583	0.0304906	21261	3
Regulation of IGF transport and uptake by IGFBPS	RNA polymerase II transcription	5.39599	0.0192281	0.0324029	21921	3
Disease	Cell cycle	2.88727	0.0323394	0.0535069	68415	5
Innate immune system	Signaling by WNT	3.93958	0.042502	0.0678873	30003	3
Innate immune system	DNA repair	3.93879	0.0425228	0.0678873	30009	3
Post translational protein modification	Metabolism of RNA	3.05489	0.0446952	0.0701252	51649	4
FLT3 signaling	RNA polymerase II transcription	3.73373	0.0484313	0.0746992	31654	3
Hemostasis	Metabolism of RNA	3.69574	0.0496438	0.0752932	31979	3
Disease	Cell cycle mitotic	2.88855	0.052771	0.0787239	54612	4
MAPK family signaling cascades	RNA polymerase II transcription	3.34647	0.0628936	0.0923116	35307	3
Interferon alpha beta signaling	Post translational protein modification	3.27878	0.0659849	0.0953116	36034	3

### Sheet: Table S3H
Table S3H	135 Candidate genes from genome-wide siRNA screen
GeneSymbol	Weighted DE score
IGF2BP3	34.18
PTCD1	32.7584
MYBL2	17.1728
FLAD1	16.3762
PYGO2	15.9603
ECE2	14.084
FAM136A	13.5768
S100A11	12.871
TOMM34	12.8431
PCBP1	12.4941
POLQ	12.4142
ADRM1	11.4543
BRI3	11.1783
SSTR4	10.7581
PSMG3	10.6638
EIF4G1	10.4007
DENND3	10.0455
CDC25B	10.0368
TSC22D2	9.96898
ZNF512B	9.96584
RADIL	9.71788
BRMS1	9.62533
TRMT6	9.54693
CBX3	9.29926
HSF1	9.11949
RUSC1	8.82223
DVL3	8.76919
MRPL37	8.48825
SLC4A2	8.47192
CHAC1	8.36368
MRPS10	8.17186
ANLN	7.92027
FANCE	7.89557
AUP1	7.87905
RPP25	7.75578
OIP5	7.74047
NTAN1	7.4266
C1orf35	7.3877
MED8	7.34347
XRCC3	7.23312
ESPL1	7.21639
VKORC1	7.16186
SASS6	6.95372
C8orf76	6.88796
MRPS22	6.84785
NCAPG2	6.78398
TPD52L2	6.60575
TMEM69	6.44078
CTTN	6.31473
TAAR5	6.27075
MRPL24	6.15836
MTBP	6.09083
DBNL	6.07878
OR14A16	5.69295
PPDPF	5.69125
PAFAH1B3	5.66791
MTL5	5.53744
PARVB	5.53661
ZNF707	5.4909
ANP32B	5.25886
PAK1IP1	5.20379
RPP40	5.10869
MRPL18	5.01684
GRINA	4.89725
MRPS5	4.78293
PTTG1	4.65901
CST3	4.65082
GINS1	4.29347
LIN9	4.20656
CPZ	4.18291
C11orf85	4.15839
RACGAP1	4.129
GLMN	4.08179
SCAMP3	4.03342
CEBPB	3.96335
NDUFB4	3.91834
SMG5	3.79851
IMMT	3.77356
CHD7	3.76275
TUFT1	3.72643
ULBP2	3.72384
KIF23	3.70739
LMNA	3.68092
GTF2E1	3.64296
DIABLO	3.63818
SKA3	3.63818
HBQ1	3.61937
SLC4A3	3.60401
ILDR1	3.60048
BLM	3.58154
FOXK1	3.33646
FOXM1	3.32782
GPATCH4	3.32253
ZYX	3.26842
COL9A3	3.24429
TMEM67	3.23843
ARHGAP11B	3.21637
WDR62	3.20158
INTS8	3.17134
EGLN2	3.13314
DEK	3.04842
HSPB1	3.01124
TIPIN	3.00344
ZNF133	2.91487
TTC4	2.90564
NR1H2	2.89753
MS4A6E	2.89753
HNRNPH1	2.89389
HLTF	2.86127
OTP	2.76138
BZW2	2.74832
CCDC59	2.72477
BUB1B	2.72191
NCAPG	2.66393
DLGAP5	2.54895
SLC5A6	2.38549
PTDSS1	2.34341
FAM53A	2.33119
VPS72	2.31379
TTK	2.2394
SAFB	2.08917
AARSD1	2.08917
SART1	2.08917
MED25	2.05204
ZNF704	1.90753
SRGAP2	1.85896
TBCD	1.7996
PSMG1	1.71362
SDCCAG3	1.63286
STK31	1.55411
PLEC	1.331
COL5A2	1.13584
DACT1	1.08385
EXOSC5	0.984727
SLC39A12	0.504763
