## Supplemental Table S4 for "Synthetic lethality-based prediction of anti-SARS-CoV-2 targets"

### Sheet: Table S4A
Table S4A	Targeted siRNA screen results for selected 26 targets
Gene.Symbol	Gene.ID	av.log2FC.Infection	av.Zscore	av.Normalized.Cell.Number.Infected	av.Normalized.Cell.Number.Non-infected
ANP32B	10541	-0.913602	-2.8473	1.17278	1.04007
AUP1	550	-0.707992	-2.2362	1.21882	1.11368
BRMS1	25855	-0.611754	-1.9502	0.78562	1.07078
BUB1B	701	0.149077	0.3111	0.483507	0.812849
CDC25B	994	-0.910667	-2.8386	0.866909	1.03608
EIF4G1	1981	-0.531015	-1.7102	0.545158	1.16567
FAM136A	84908	-0.46088	-1.5018	0.925626	1.10507
FLAD1	80308	-0.669855	-2.1229	1.11997	1.19776
LMNA	4000	-0.394281	-1.3038	1.01388	1.05329
MED8	112950	-1.33924	-4.1124	0.787811	1.21841
MRPS10	55173	-0.499985	-1.618	0.859437	1.02272
MYBL2	4605	-0.807415	-2.5317	0.640646	0.734284
NCAPG	64151	-1.08129	-3.3457	0.965409	1.0168
NR1H2	7376	0.335453	0.8651	0.931141	1.27563
NTAN1	123803	-0.444858	-1.4541	1.05972	1.06307
PAFAH1B3	5050	-0.410763	-1.3528	1.06767	1.0911
PAK1IP1	55003	-0.924138	-2.8786	1.05323	1.14591
PPDPF	79144	-1.30129	-3.9996	1.12834	1.31123
PSMG3	84262	-0.914211	-2.8491	0.901255	0.933003
PTCD1	26024	-0.674683	-2.1372	1.07392	1.10659
SKA3	221150	-0.190844	-0.6992	0.600354	0.787096
TMEM69	51249	-0.339288	-1.1404	1.01579	1.06011
TOMM34	10953	-1.09332	-3.3815	0.931259	1.11189
TTK	7272	-0.482095	-1.5648	0.58631	0.924465
VKORC1	79001	-2.41765	-7.3176	0.76297	1.10397
XRCC3	7517	-0.636557	-2.0239	0.762305	0.906631

### Sheet: Table S4B
Table S4B	Literature support for the 26 candidate SL targets
Gene Symbol	Gene name	Biological relationship in the virus context	Ref for SARS-CoV-2	Ref for other viruses
ANP32B	acidic nuclear phosphoprotein 32 family member B
AUP1	AUP1 lipid droplet regulating VLDL assembly factor	Flavivirus exploit AUP1		Zhang J et al., 2018
BRMS1	BRMS1 transcriptional repressor and anoikis regulator
BUB1B	BUB1 mitotic checkpoint serine/threonine kinase B
CDC25B	cell division cycle 25B	CDC25B promotes influenza A virus replication		Cui L et al., 2018
EIF4G1	eukaryotic translation initiation factor 4 gamma 1	Role in impairing coronavirus replication and overall role in cell growth, proliferation and differentiation		Cencic R et al., 2011; Ramirez-Valle et al. 2008
FAM136A	family with sequence similarity 136 member A
FLAD1	flavin adenine dinucleotide synthetase 1
LMNA	lamin A/C
MED8	mediator complex subunit 8	Required for the activation of transcription		Boube et al. 2002
MRPS10	mitochondrial ribosomal protein S10
MYBL2	MYB proto-oncogene like 2
NCAPG	non-SMC condensin I complex subunit G
NR1H2	nuclear receptor subfamily 1 group H member 2
NTAN1	N-terminal asparagine amidase
PAFAH1B3	platelet activating factor acetylhydrolase 1b catalytic subunit 3
PAK1IP1	PAK1 interacting protein 1
PPDPF	pancreatic progenitor cell differentiation and proliferation factor
PSMG3	proteasome assembly chaperone 3
PTCD1	pentatricopeptide repeat domain 1
SKA3	spindle and kinetochore associated complex subunit 3
TMEM69	transmembrane protein 69
TOMM34	translocase of outer mitochondrial membrane 34
TTK	TTK protein kinase
VKORC1	vitamin K epoxide reductase complex subunit 1	SARS-CoV-2 ORF7a binds with VKORC1	Holcomb D et al., 2020; Janssen & Walk, 2020
XRCC3	X-ray repair cross complementing 3	Antiviral in transcriptomic data	Wu M et al., 2020
References
Boube M, Joulia L, Cribbs DL, Bourbon HM. Evidence for a mediator of RNA polymerase II transcriptional regulation conserved from yeast to man. Cell. 2002 Jul 26;110(2):143-51. doi: 10.1016/s0092-8674(02)00830-9. PMID: 12150923
Cencic R, Desforges M, Hall DR, Kozakov D, Du Y, Min J, Dingledine R, Fu H, Vajda S, Talbot PJ, Pelletier J. Blocking eIF4E-eIF4G interaction as a strategy to impair coronavirus replication. J Virol. 2011 Jul;85(13):6381-9. doi: 10.1128/JVI.00078-11. Epub 2011 Apr 20.PMID: 21507972
Cui L, Mahesutihan M, Zheng W, Meng L, Fan W, Li J, Ye X, Liu W, Sun L. CDC25B promotes influenza A virus replication by regulating the phosphorylation of nucleoprotein. Virology. 2018 Dec;525:40-47. doi: 10.1016/j.virol.2018.09.005. Epub 2018 Sep 18.PMID: 30240957
Holcomb D, Alexaki A, Hernandez N, Laurie K, Kames J, Hamasaki-Katagiri N, Komar AA, DiCuccio M, Kimchi-Sarfaty C. Potential impact on coagulopathy of gene variants of coagulation related proteins that interact with SARS-CoV-2. bioRxiv. 2020 Sep 9:2020.09.08.272328. doi: 10.1101/2020.09.08.272328. Preprint.PMID: 32935103
Janssen R and Walk J. Vitamin K epoxide reductase complex subunit 1 (VKORC1) gene polymorphism as determinant of differences in Covid-19-related disease severity. Med Hypotheses. 2020 Nov; 144: 110218. PMC7446614
Ramírez-Valle F, Braunstein S, Zavadil J, Formenti SC, Schneider RJ. eIF4GI links nutrient sensing by mTOR to cell proliferation and inhibition of autophagy. J Cell Biol. 2008 Apr 21;181(2):293-307. doi: 10.1083/jcb.200710215. PMID: 18426977
Wu M, Chen Y, Xia H, Wang C, Tan CY, Cai X, Liu Y, Ji F, Xiong P, Liu R, Guan Y, Duan Y, Kuang D, Xu S, Cai H, Xia Q, Yang D, Wang MW, Chiu IM, Cheng C, Ahern PP, Liu L, Wang G, Surana NK, Xia T, Kasper DL. Transcriptional and proteomic insights into the host response in fatal COVID-19 cases. Proc Natl Acad Sci U S A. 2020 Nov 10;117(45):28336-28343. doi: 10.1073/pnas.2018030117. Epub 2020 Oct 20…
Zhang J, Lan Y, Li MY, Lamers MM, Fusade-Boyer M, Klemm E, Thiele C, Ashour J, Sanyal S. Flaviviruses Exploit the Lipid Droplet Protein AUP1 to Trigger Lipophagy and Drive Virus Production. Cell Host Microbe. 2018 Jun 13;23(6):819-831.e5. doi: 10.1016/j.chom.2018.05.005.PMID: 29902443
