## Supplemental Table S1 for "Synthetic lethality-based prediction of anti-SARS-CoV-2 targets"

### Sheet: Sheet1
Table S1A: Enrichment of Reactome pathways for in vitro Vero DE genes
gene.set	odds.ratio	pval	padj
Cytokine Signaling In Immune System	3.93967	2.33435e-12	3.36147e-10
Raf Independent Mapk1 3 Activation	22.8684	1.05865e-06	7.62227e-05
Response Of Eif2Ak1 Hri To Heme Deficiency	32.2868	2.27403e-06	0.000109153
Interferon Alpha Beta Signaling	9.30648	6.26548e-06	0.000225557
Signaling By Interleukins	3.27944	1.21881e-05	0.000351016
Myd88 Independent Tlr4 Cascade	6.6753	1.96371e-05	0.000471292
Ddx58 Ifih1 Mediated Induction Of Interferon Alpha Beta	7.5493	2.5034e-05	0.000514985
Toll Like Receptor 4 Tlr4 Cascade	5.58981	2.88291e-05	0.000518924
Toll Like Receptor 10 Tlr10 Cascade	6.85053	4.72385e-05	0.000709788
Negative Regulation Of Mapk Pathway	10.5038	4.92908e-05	0.000709788
Interleukin 10 Signaling	9.96215	6.41679e-05	0.000840016
Toll Like Receptor 9 Tlr9 Cascade	6.05117	0.000105564	0.00126418
Interferon Signaling	4.2346	0.00012448	0.00126418
Toll Like Receptor Cascades	4.63291	0.000124737	0.00126418
Toll Like Receptor Tlr1 Tlr2 Cascade	5.84632	0.000131686	0.00126418
Nuclear Receptor Transcription Pathway	8.26323	0.000163059	0.00140255
Negative Regulators Of Ddx58 Ifih1 Signaling	11.1305	0.000165579	0.00140255
Ngf Stimulated Transcription	9.49139	0.000321638	0.00257311
Nuclear Events Kinase And Transcription Factor Activation	7.05752	0.000355637	0.00269536
Transport Of Bile Salts And Organic Acids Metal Ions And Amine Compounds	5.7461	0.000375568	0.00270409
Traf6 Mediated Nf Kb Activation	12.8751	0.000468471	0.00321238
Traf3 Dependent Irf Activation Pathway	17.4995	0.00117824	0.00761103
Mapk Family Signaling Cascades	2.84606	0.00121565	0.00761103
Organic Cation Anion Zwitterion Transport	16.0428	0.00145601	0.00842539
Chemokine Receptors Bind Chemokines	6.58174	0.00146274	0.00842539
Innate Immune System	1.9403	0.00158775	0.00873288
Slc Mediated Transmembrane Transport	3.05295	0.00163742	0.00873288
Peptide Hormone Metabolism	4.9714	0.00193649	0.00995908
Metabolism Of Angiotensinogen To Angiotensins	13.7507	0.00212673	0.0105603
Peptide Ligand Binding Receptors	3.26617	0.00270238	0.012755
Ovarian Tumor Domain Proteases	7.56885	0.00274586	0.012755
Tp53 Regulates Transcription Of Cell Death Genes	6.77012	0.00396736	0.0178531
Signaling By Ntrks	3.59365	0.00470875	0.0191128
Signaling By Receptor Tyrosine Kinases	2.17928	0.00483593	0.0191128
Interleukin 1 Signaling	4.07833	0.00485757	0.0191128
Interleukin 17 Signaling	4.88236	0.00486841	0.0191128
Flt3 Signaling	2.62258	0.00491092	0.0191128
Diseases Of Immune System	9.16188	0.00584408	0.022146
Interleukin 4 And Interleukin 13 Signaling	3.83493	0.00641694	0.0236933
Atf4 Activates Genes In Response To Endoplasmic Reticulum Stress	8.36649	0.00733839	0.0264182
Transcriptional Regulation Of White Adipocyte Differentiation	4.18257	0.00889783	0.0312509
Class A 1 Rhodopsin Like Receptors	2.37507	0.00965567	0.0331052
Sumoylation Of Intracellular Receptors	7.12462	0.0109507	0.0366723
Perk Regulates Gene Expression	6.87082	0.0119875	0.0383601
Mapk Targets Nuclear Events Mediated By Map Kinases	6.87082	0.0119875	0.0383601
Activation Of Matrix Metalloproteinases	6.63375	0.0130788	0.0400713
Tak1 Activates Nfkb By Phosphorylation And Activation Of Ikks Complex	6.63375	0.0130788	0.0400713
Synthesis Of Bile Acids And Bile Salts	6.20522	0.0154264	0.0462791
Interleukin 1 Family Signaling	3.0699	0.0169308	0.0497557
Striated Muscle Contraction	5.82863	0.0179958	0.0518279
Assembly And Cell Surface Presentation Of Nmda Receptors	5.06031	0.0253983	0.0717128
Signaling By Scf Kit	4.80706	0.0287512	0.0760309
Bile Acid And Bile Salt Metabolism	4.80706	0.0287512	0.0760309
Signaling By Retinoic Acid	4.80706	0.0287512	0.0760309
Interferon Gamma Signaling	3.6172	0.0290396	0.0760309
Antiviral Mechanism By Ifn Stimulated Genes	3.47039	0.0328922	0.0845799
Extracellular Matrix Organization	2.07675	0.0366414	0.0925676
Integrin Cell Surface Interactions	3.24988	0.0399467	0.0986802
Gpcr Ligand Binding	1.816	0.0420652	0.0986802
Neurotransmitter Release Cycle	4.08974	0.0422276	0.0986802
Senescence Associated Secretory Phenotype Sasp	4.08974	0.0422276	0.0986802
G Alpha I Signalling Events	1.86834	0.0424873	0.0986802

### Sheet: Sheet2
Table S1B: Enrichment of Reactome pathways for in vitro human A549 DE genes
gene.set	odds.ratio	pval	padj
Interleukin 10 Signaling	13.0792	3.10885e-06	0.000429021
Interleukin 4 And Interleukin 13 Signaling	6.55027	2.21227e-05	0.00108751
Integrin Cell Surface Interactions	7.58871	2.36414e-05	0.00108751
Cytokine Signaling In Immune System	2.39911	0.000123272	0.00425289
Ngf Stimulated Transcription	10.3674	0.000217115	0.00599236
Atf4 Activates Genes In Response To Endoplasmic Reticulum Stress	12.7748	0.000467014	0.0107413
Laminin Interactions	10.8064	0.000818731	0.0120978
Perk Regulates Gene Expression	10.4091	0.00092961	0.0120978
Chemokine Receptors Bind Chemokines	7.18851	0.00100284	0.0120978
Anchoring Fibril Formation	17.5042	0.00113965	0.0120978
Grb2 Sos Provides Linkage To Mapk Signaling For Integrins	17.5042	0.00113965	0.0120978
P130Cas Linkage To Mapk Signaling For Integrins	17.5042	0.00113965	0.0120978
Response Of Eif2Ak1 Hri To Heme Deficiency	17.5042	0.00113965	0.0120978
Signaling By Interleukins	2.61357	0.00123808	0.012204
Nuclear Events Kinase And Transcription Factor Activation	6.28639	0.00174047	0.0160123
Regulation Of Tlr By Endogenous Ligand	13.1283	0.0023272	0.0193225
Rna Polymerase Ii Transcription	1.84443	0.00238031	0.0193225
Circadian Clock	5.58602	0.00281417	0.0204046
Extracellular Matrix Organization	2.81701	0.00295453	0.0204046
Signaling By Ntrks	3.927	0.00295719	0.0204046
Common Pathway Of Fibrin Clot Formation	11.0529	0.00358408	0.0235525
Interferon Gamma Signaling	5.02544	0.00430053	0.026976
Signaling By Receptor Tyrosine Kinases	2.22558	0.00519651	0.0311791
Peptide Ligand Binding Receptors	3.14448	0.00557853	0.0312289
Oncogenic Mapk Signaling	4.68884	0.00565742	0.0312289
Keratan Sulfate Biosynthesis	8.74788	0.00646088	0.0330223
Integrin Signaling	8.74788	0.00646088	0.0330223
Unfolded Protein Response Upr	4.34077	0.00765379	0.0376151
Epha Mediated Growth Cone Collapse	8.07565	0.00790462	0.0376151
Cellular Senescence	3.61335	0.00832535	0.0382966
Assembly Of Collagen Fibrils And Other Multimeric Structures	5.10145	0.00986441	0.0425403
Non Integrin Membrane Ecm Interactions	5.10145	0.00986441	0.0425403
Keratan Sulfate Keratin Metabolism	6.9968	0.0113219	0.0473462
Interferon Alpha Beta Signaling	4.67624	0.013036	0.0529109
Formation Of Fibrin Clot Clotting Cascade	5.99655	0.0166216	0.0619942
Map2K And Mapk Activation	5.99655	0.0166216	0.0619942
Platelet Aggregation Plug Formation	5.99655	0.0166216	0.0619942
Rna Polymerase Ii Transcribes Snrna Genes	4.24943	0.0176167	0.0639765
Met Promotes Cell Motility	5.52307	0.0203624	0.0720517
Toll Like Receptor Cascades	2.91096	0.0210806	0.0727279
Collagen Chain Trimerization	5.38111	0.0217037	0.0730514
Signaling By Moderate Kinase Activity Braf Mutants	4.99533	0.0260106	0.0854634
Downstream Signaling Events Of B Cell Receptor Bcr	3.68851	0.0272512	0.0874573
Regulation Of Insulin Like Growth Factor Igf Transport And Uptake By Insulin Like Growth Factor Binding Proteins Igfbps	3.05197	0.0285079	0.0894112
Collagen Formation	3.59298	0.0294895	0.0904345
Cellular Responses To External Stimuli	1.84317	0.0325018	0.0975055
Senescence Associated Secretory Phenotype Sasp	4.46307	0.0341287	0.0981912
Response To Elevated Platelet Cytosolic Ca2	2.89972	0.0341535	0.0981912
Class A 1 Rhodopsin Like Receptors	2.09571	0.0349844	0.0985275

### Sheet: Sheet3
Table S1C: Enrichment of Reactome pathways for in vivo bulk swab DE genes
gene.set	odds.ratio	pval	padj
Interferon Signaling	20.5348	7.30679e-34	8.62201e-32
Interferon Alpha Beta Signaling	48.9157	5.2871e-31	3.11939e-29
Cytokine Signaling In Immune System	5.80951	1.90962e-22	7.51116e-21
Eukaryotic Translation Elongation	16.8344	2.13805e-15	6.30725e-14
Response Of Eif2Ak4 Gcn2 To Amino Acid Deficiency	14.2935	1.26647e-13	2.98887e-12
Eukaryotic Translation Initiation	12.4447	2.00735e-13	3.94778e-12
Interferon Gamma Signaling	17.1236	3.44259e-13	5.80323e-12
Selenoamino Acid Metabolism	13.017	4.77883e-13	7.04878e-12
Antiviral Mechanism By Ifn Stimulated Genes	16.3068	6.33288e-13	8.3031e-12
Srp Dependent Cotranslational Protein Targeting To Membrane	11.6802	9.53388e-12	1.125e-10
Nonsense Mediated Decay Nmd	11.4365	1.26491e-11	1.35691e-10
Influenza Infection	9.33853	1.48393e-11	1.45919e-10
Interleukin 10 Signaling	19.24	1.0641e-09	9.65879e-09
Regulation Of Expression Of Slits And Robos	7.30112	4.82156e-09	3.79537e-08
Infectious Disease	3.50767	4.82462e-09	3.79537e-08
Translation	5.5275	5.71977e-09	4.21833e-08
Activation Of The Mrna Upon Binding Of The Cap Binding Complex And Eifs And Subsequent Binding To 43S	14.0271	1.46376e-08	1.01602e-07
Signaling By Robo Receptors	6.00534	2.37921e-08	1.5597e-07
Rrna Processing	6.39645	2.66098e-08	1.65261e-07
Oas Antiviral Response	82.7011	9.13394e-08	5.19731e-07
Metabolism Of Amino Acids And Derivatives	4.40792	9.24945e-08	5.19731e-07
Innate Immune System	2.66827	9.86264e-07	5.28996e-06
Chemokine Receptors Bind Chemokines	11.6219	1.40656e-06	7.21628e-06
Ddx58 Ifih1 Mediated Induction Of Interferon Alpha Beta	8.868	2.38379e-06	1.17203e-05
Cellular Responses To External Stimuli	3.23768	3.69712e-06	1.74504e-05
Disease	2.22236	9.04384e-06	4.10451e-05
Complement Cascade	9.70946	1.82696e-05	7.98451e-05
Traf3 Dependent Irf Activation Pathway	26.3945	4.53922e-05	0.000191296
Nicotinamide Salvaging	22.0033	8.05842e-05	0.000327894
Negative Regulators Of Ddx58 Ifih1 Signaling	11.4103	0.000147977	0.000582041
Initial Triggering Of Complement	15.5286	0.000249668	0.00095035
Protein Methylation	32.8711	0.00026828	0.000959305
Cd163 Mediating An Anti Inflammatory Response	32.8711	0.00026828	0.000959305
Signaling By Interleukins	2.8088	0.00028879	0.00100227
Maturation Of Nucleoprotein	28.1836	0.000378976	0.00127769
Nicotinate Metabolism	12.5696	0.00050319	0.00164934
Regulation Of Ifna Signaling	11.9914	0.000587658	0.00187415
Traf6 Mediated Irf7 Activation	10.5515	0.000900962	0.00279772
Creation Of C4 And C2 Activators	17.9368	0.00109914	0.00332561
Peptide Ligand Binding Receptors	3.34967	0.00229992	0.00675616
Nervous System Development	2.23344	0.00234748	0.00675616
Class A 1 Rhodopsin Like Receptors	2.67631	0.00293713	0.00825194
Traf6 Mediated Nf Kb Activation	9.39283	0.00546667	0.0150016
Translation Of Structural Proteins	7.88945	0.00846415	0.0226993
Interleukin 12 Family Signaling	5.27201	0.0089363	0.0233512
Immunoregulatory Interactions Between A Lymphoid And A Non Lymphoid Cell	3.54345	0.009103	0.0233512
Adaptive Immune System	1.84791	0.0118711	0.029804
Response To Elevated Platelet Cytosolic Ca2	3.306	0.0123235	0.0302953
Metabolism Of Rna	1.9061	0.0126202	0.0303915
Gpcr Ligand Binding	2.03038	0.0168579	0.0390738
Gene And Protein Expression By Jak Stat Signaling After Interleukin 12 Stimulation	5.97449	0.0168878	0.0390738
Developmental Biology	1.66479	0.0185525	0.0421
Formation Of Fibrin Clot Clotting Cascade	5.63259	0.0195191	0.0434576
Neutrophil Degranulation	1.97369	0.0205232	0.044847
Interleukin 4 And Interleukin 13 Signaling	3.23281	0.0232511	0.0498842
Interleukin 12 Signaling	4.80695	0.0286931	0.0604604
Regulation Of Insulin Like Growth Factor Igf Transport And Uptake By Insulin Like Growth Factor Binding Proteins Igfbps	2.8654	0.0356818	0.0738676
G Alpha I Signalling Events	1.91642	0.0367457	0.0747585
Sars Cov 1 Infection	4.28341	0.037796	0.0755919
Sars Cov Infections	3.24891	0.0399336	0.0785361
Post Translational Modification Synthesis Of Gpi Anchored Proteins	3.0592	0.047584	0.0920478

### Sheet: Sheet4
Table S1D: Enrichment of Reactome pathways for in vivo single cell basal DE genes (the Chua dataset)
gene.set	odds.ratio	pval	padj
Innate Immune System	4.23864	2.28122e-18	7.23148e-16
Cytokine Signaling In Immune System	4.389	5.07542e-17	8.04453e-15
Neutrophil Degranulation	5.07056	1.21644e-13	1.28537e-11
Signaling By Interleukins	4.86728	3.10017e-12	2.45689e-10
Infectious Disease	3.52267	1.34429e-10	8.52281e-09
Cellular Responses To External Stimuli	3.83523	1.59717e-09	7.27417e-08
Interferon Alpha Beta Signaling	12.8042	1.60628e-09	7.27417e-08
Developmental Biology	2.83263	1.51349e-08	5.99721e-07
Hemostasis	3.31642	3.83116e-08	1.31818e-06
Regulation Of Insulin Like Growth Factor Igf Transport And Uptake By Insulin Like Growth Factor Binding Proteins Igfbps	7.35095	4.15831e-08	1.31818e-06
Nervous System Development	3.34558	5.03854e-08	1.45202e-06
Metabolism Of Polyamines	11.734	7.35048e-08	1.94175e-06
Interferon Signaling	5.41229	2.29241e-07	5.58995e-06
Cell Cell Communication	6.61604	3.70854e-07	8.3972e-06
Syndecan Interactions	19.1563	4.15258e-07	8.77578e-06
Disease	2.28331	4.67308e-07	9.10704e-06
Interleukin 12 Family Signaling	10.9958	5.28058e-07	9.10704e-06
Auf1 Hnrnp D0 Binds And Destabilizes Mrna	10.9958	5.28058e-07	9.10704e-06
Metabolism Of Amino Acids And Derivatives	3.77924	5.45848e-07	9.10704e-06
Programmed Cell Death	5.35358	6.05137e-07	9.59141e-06
Antigen Processing Cross Presentation	7.59462	8.31964e-07	1.25587e-05
Signaling By Nuclear Receptors	4.39367	1.45612e-06	2.09813e-05
Transport Of Small Molecules	2.72473	2.10262e-06	2.89795e-05
Mapk6 Mapk4 Signaling	7.34522	3.38639e-06	4.38236e-05
Response To Elevated Platelet Cytosolic Ca2	5.82048	3.45612e-06	4.38236e-05
Cell Junction Organization	7.24525	3.77058e-06	4.42694e-05
Regulation Of Mrna Stability By Proteins That Bind Au Rich Elements	7.24525	3.77058e-06	4.42694e-05
Platelet Activation Signaling And Aggregation	4.01717	4.45432e-06	5.04292e-05
Mapk Family Signaling Cascades	3.62752	5.17581e-06	5.65769e-05
Cellular Response To Hypoxia	7.97738	5.62956e-06	5.94857e-05
Esr Mediated Signaling	4.99884	6.45992e-06	6.60579e-05
Post Translational Protein Modification	2.14273	9.67552e-06	9.58481e-05
Non Integrin Membrane Ecm Interactions	8.59951	1.12936e-05	0.000108487
Regulation Of Expression Of Slits And Robos	4.70302	1.18402e-05	0.000110393
Interleukin 12 Signaling	10.3484	1.37217e-05	0.000124279
Fceri Mediated Nf Kb Activation	6.96215	1.51765e-05	0.000133638
Interleukin 1 Signaling	6.04768	1.60615e-05	0.000137608
Rho Gtpase Effectors	3.76962	1.72523e-05	0.000143921
Scavenging By Class A Receptors	19.4389	1.86453e-05	0.000151552
Hedgehog Ligand Biogenesis	7.83035	2.08242e-05	0.000165032
Influenza Infection	4.7681	2.21246e-05	0.000171061
Extracellular Matrix Organization	3.4787	2.53169e-05	0.000191082
Fc Epsilon Receptor Fceri Signaling	5.09469	2.71305e-05	0.000196977
Estrogen Dependent Gene Expression	6.41823	2.73406e-05	0.000196977
Cross Presentation Of Soluble Exogenous Antigens Endosomes	9.11412	2.84424e-05	0.000200361
Type I Hemidesmosome Assembly	31.0139	3.2677e-05	0.000225187
Cell Surface Interactions At The Vascular Wall	4.96874	3.35529e-05	0.000226303
Gene And Protein Expression By Jak Stat Signaling After Interleukin 12 Stimulation	10.9144	4.37183e-05	0.000288723
Regulation Of Runx2 Expression And Activity	6.9569	4.48017e-05	0.000289839
Signaling By Receptor Tyrosine Kinases	2.72065	4.72314e-05	0.000297995
Negative Regulation Of Notch4 Signaling	8.32034	4.79425e-05	0.000297995
Degradation Of Axin	8.14304	5.42284e-05	0.000324347
Regulation Of Runx3 Expression And Activity	8.14304	5.42284e-05	0.000324347
Stabilization Of P53	7.97318	6.11731e-05	0.000359109
The Role Of Gtse1 In G2 M Progression After G2 Checkpoint	6.54073	6.66874e-05	0.000384362
Degradation Of Dvl	7.8103	6.88282e-05	0.000389617
Diseases Of Signal Transduction By Growth Factor Receptors And Second Messengers	2.95816	7.1037e-05	0.000395066
Flt3 Signaling	3.31367	7.29704e-05	0.000398821
Scf Skp2 Mediated Degradation Of P27 P21	7.50385	8.64893e-05	0.000464697
Binding And Uptake Of Ligands By Scavenger Receptors	9.34907	9.34569e-05	0.000493186
Platelet Adhesion To Exposed Collagen	21.7094	9.49033e-05	0.000493186
Degradation Of Gli1 By The Proteasome	7.35953	9.66118e-05	0.000493967
Defective Cftr Causes Cystic Fibrosis	7.2175	0.000107678	0.000541808
Metal Sequestration By Antimicrobial Proteins	54.1066	0.000116147	0.000575289
Dectin 1 Mediated Noncanonical Nf Kb Signaling	7.08393	0.000119753	0.000576349
Adaptive Immune System	2.31118	0.000119997	0.000576349
Assembly Of The Pre Replicative Complex	6.95523	0.000132904	0.000628815
Signaling By Robo Receptors	3.62557	0.000142649	0.000664994
Semaphorin Interactions	6.83113	0.000147203	0.000666619
Asymmetric Localization Of Pcp Proteins	6.83113	0.000147203	0.000666619
Uch Proteinases	5.7636	0.000149478	0.000667386
Interleukin 4 And Interleukin 13 Signaling	5.03743	0.000152457	0.000671233
Interleukin 1 Family Signaling	4.50382	0.000158446	0.000688047
Orc1 Removal From Chromatin	6.59494	0.000179541	0.000769116
Hedgehog Off State	4.88713	0.000188225	0.000795563
G1 S Dna Damage Checkpoints	6.48286	0.000197737	0.00082477
Regulation Of Ras By Gaps	6.3745	0.000217392	0.000894978
Runx1 Regulates Transcription Of Genes Involved In Differentiation Of Hscs	6.26969	0.000238593	0.000957392
Regulation Of Pten Stability And Activity	6.26969	0.000238593	0.000957392
L1Cam Interactions	4.61182	0.000280884	0.001113
Signaling By Notch	3.82951	0.000286841	0.00112257
Formyl Peptide Receptors Bind Formyl Peptides And Many Other Ligands	32.4725	0.000316459	0.00121873
Transcriptional Regulation By Runx2	4.52664	0.0003191	0.00121873
Apc C Cdh1 Mediated Degradation Of Cdc20 And Other Apc C Cdh1 Targeted Proteins In Late Mitosis Early G1	5.88271	0.000340664	0.00126008
Rho Gtpases Activate Rocks	14.4781	0.000341852	0.00126008
Antigen Presentation Folding Assembly And Peptide Loading Of Class I Mhc	14.4781	0.000341852	0.00126008
Signaling By Hedgehog	4.0372	0.000358969	0.00130797
Asparagine N Linked Glycosylation	2.96256	0.000369279	0.00133024
Sema4D Induced Cell Migration And Growth Cone Collapse	13.5727	0.000421192	0.0015002
Copi Mediated Anterograde Transport	4.86355	0.000432715	0.00152412
Hsp90 Chaperone Cycle For Steroid Hormone Receptors Shr	6.81406	0.000439853	0.00153224
Chl1 Interactions	27.0492	0.000468266	0.00159858
Toll Like Receptor Cascades	3.89305	0.000468983	0.00159858
Abc Transporter Disorders	5.54116	0.000475077	0.00160212
Apoptotic Cleavage Of Cellular Proteins	8.4995	0.000533691	0.00178084
Antiviral Mechanism By Ifn Stimulated Genes	5.38447	0.00055654	0.00183774
Abc Family Proteins Mediated Transport	4.65592	0.000566222	0.00185044
Signaling By Rho Gtpases	2.63068	0.000576224	0.00186391
Dna Replication Pre Initiation	5.30813	0.000601237	0.00192517
Pten Regulation	4.10929	0.000614095	0.00194668
Downstream Signaling Events Of B Cell Receptor Bcr	5.23545	0.000648738	0.00203614
Ngf Stimulated Transcription	7.99915	0.000684202	0.00212639
Signaling By Notch4	5.16463	0.000699166	0.0021518
Sema4D In Semaphorin Signaling	11.4249	0.000737219	0.0022471
Degradation Of Beta Catenin By The Destruction Complex	5.09563	0.00075265	0.00227229
Integrin Cell Surface Interactions	5.0284	0.000809318	0.0023977
Cyclin A Cdk2 Associated Events At S Phase Entry	5.0284	0.000809318	0.0023977
Nuclear Events Kinase And Transcription Factor Activation	5.94481	0.000849754	0.00248717
Hedgehog On State	4.96289	0.000869304	0.00248717
Switching Of Origins To A Post Replicative State	4.96289	0.000869304	0.00248717
Interconversion Of Nucleotide Di And Triphosphates	10.8562	0.000872018	0.00248717
Signaling By The B Cell Receptor Bcr	4.3314	0.000878746	0.00248717
Srp Dependent Cotranslational Protein Targeting To Membrane	4.2882	0.000932905	0.00261709
C Type Lectin Receptors Clrs	3.85092	0.00094558	0.00262938
Apc C Mediated Degradation Of Cell Cycle Proteins	4.83655	0.00099977	0.00275589
Basigin Interactions	10.3368	0.00102329	0.0027964
The Citric Acid Tca Cycle And Respiratory Electron Transport	3.76223	0.00110223	0.00298638
Apoptotic Execution Phase	6.79706	0.00132776	0.00356694
Pcp Ce Pathway	4.54781	0.00139378	0.00371285
Advanced Glycosylation Endproduct Receptor Signaling	16.2413	0.00150998	0.00398886
Attenuation Phase	9.04225	0.00158639	0.00415608
Metabolism Of Fat Soluble Vitamins	6.47278	0.00161818	0.00418571
Trans Golgi Network Vesicle Budding	5.18752	0.00162411	0.00418571
Transcriptional Regulation By Runx3	4.39012	0.00168267	0.00430167
Host Interactions Of Hiv Factors	3.80148	0.00191271	0.00485063
Laminin Interactions	8.34713	0.00206327	0.00515008
Class I Mhc Mediated Antigen Processing Presentation	2.469	0.0020706	0.00515008
Hiv Infection	2.95862	0.00207953	0.00515008
Mitotic G2 G2 M Phases	3.13095	0.00219844	0.00540238
Clec7A Dectin 1 Signaling	4.15057	0.00226529	0.00548167
Response Of Eif2Ak4 Gcn2 To Amino Acid Deficiency	4.15057	0.00226529	0.00548167
The Nlrp3 Inflammasome	13.5362	0.00233799	0.00553172
Keratinization	3.67312	0.00233833	0.00553172
Formation Of The Cornified Envelope	3.67312	0.00233833	0.00553172
Tnfr2 Non Canonical Nf Kb Pathway	4.10573	0.00239848	0.00563199
G Alpha I Signalling Events	2.34809	0.00243328	0.00567169
Aquaporin Mediated Transport	5.78282	0.00254558	0.00589014
Fceri Mediated Mapk Activation	7.75087	0.00263087	0.00604148
Ub Specific Processing Proteases	3.2822	0.0026491	0.00604148
Golgi Associated Vesicle Biogenesis	5.66208	0.00276939	0.00627069
Signaling By Ntrks	3.49539	0.0031122	0.00699693
Lysosome Vesicle Biogenesis	7.23146	0.00329719	0.00736063
Tcr Signaling	3.85578	0.0033287	0.00737901
Mhc Class Ii Antigen Presentation	3.81706	0.00350725	0.00772083
Vesicle Mediated Transport	1.97416	0.00357712	0.00782033
Collagen Formation	4.29808	0.00389467	0.00845623
Activation Of The Mrna Upon Binding Of The Cap Binding Complex And Eifs And Subsequent Binding To 43S	5.12645	0.00410653	0.00885559
Beta Catenin Independent Wnt Signaling	3.28374	0.00443812	0.00944217
Mitotic G1 Phase And G1 S Transition	3.28374	0.00443812	0.00944217
Rho Gtpases Activate Cit	10.151	0.00471712	0.00990282
Plasma Lipoprotein Assembly	10.151	0.00471712	0.00990282
Hsf1 Dependent Transactivation	6.38074	0.00495661	0.0103371
Inflammasomes	9.55069	0.00547522	0.0113441
Separation Of Sister Chromatids	2.91024	0.00556166	0.0114484
Er To Golgi Anterograde Transport	3.11837	0.00592157	0.0121106
Eukaryotic Translation Initiation	3.43669	0.00598751	0.0121669
Signal Transduction By L1	9.01841	0.00630229	0.0126445
Rho Gtpases Activate Paks	9.01841	0.00630229	0.0126445
Respiratory Electron Transport Atp Synthesis By Chemiosmotic Coupling And Heat Production By Uncoupling Proteins	3.84092	0.00647103	0.0128207
Eph Ephrin Signaling	3.84092	0.00647103	0.0128207
Ephb Mediated Forward Signaling	5.86259	0.00651561	0.0128289
Eukaryotic Translation Elongation	3.79611	0.00681886	0.0132367
Dna Replication	3.34572	0.00684799	0.0132367
G2 M Checkpoints	3.34572	0.00684799	0.0132367
Glucagon Like Peptide 1 Glp1 Regulates Insulin Secretion	5.70805	0.00709971	0.01364
Other Interleukin Signaling	8.54496	0.00719983	0.0137491
Toll Like Receptor 9 Tlr9 Cascade	3.70957	0.00755487	0.0143407
Vasopressin Regulates Renal Water Homeostasis Via Aquaporins	5.56206	0.00771735	0.0144902
Intracellular Signaling By Second Messengers	2.3489	0.00772505	0.0144902
Raf Independent Mapk1 3 Activation	8.11764	0.00816922	0.0152332
Visual Phototransduction	3.54715	0.00919605	0.0168792
Diseases Of Programmed Cell Death	7.73129	0.00921168	0.0168792
Purinergic Signaling In Leishmaniasis Infection	7.73129	0.00921168	0.0168792
Complex I Biogenesis	5.16316	0.00977899	0.0178158
Calnexin Calreticulin Cycle	7.38032	0.0103283	0.0187089
Transcriptional Regulation By Runx1	2.74299	0.0118497	0.021343
Interferon Gamma Signaling	3.87838	0.0120433	0.0214479
Extra Nuclear Estrogen Signaling	3.87838	0.0120433	0.0214479
Amyloid Fiber Formation	4.71399	0.0130405	0.0230941
Regulation Of Hsf1 Mediated Heat Shock Response	3.77037	0.0133886	0.0235788
Selenoamino Acid Metabolism	3.22965	0.0137927	0.0241563
Disorders Of Transmembrane Transporters	2.65858	0.0139574	0.0243105
Epha Mediated Growth Cone Collapse	6.24256	0.0155529	0.0265713
Rho Gtpases Activate Iqgaps	6.24256	0.0155529	0.0265713
Pyruvate Metabolism	6.24256	0.0155529	0.0265713
Oncogenic Mapk Signaling	3.61847	0.0155907	0.0265713
Tp53 Regulates Transcription Of Dna Repair Genes	4.42409	0.0158925	0.0267975
Signaling By Ptk6	4.42409	0.0158925	0.0267975
Leishmania Infection	2.29443	0.0162008	0.0271727
Nonsense Mediated Decay Nmd	3.07648	0.0169415	0.0282655
Transport To The Golgi And Subsequent Modification	2.54888	0.0173507	0.0287967
Nucleotide Binding Domain Leucine Rich Repeat Containing Receptor Nlr Signaling Pathways	4.25035	0.0179951	0.0296015
Fcgamma Receptor Fcgr Dependent Phagocytosis	3.47909	0.0180224	0.0296015
Metabolism Of Rna	1.75387	0.0186089	0.0301288
Hsf1 Activation	5.79617	0.0186285	0.0301288
Mapk Targets Nuclear Events Mediated By Map Kinases	5.79617	0.0186285	0.0301288
Toll Like Receptor 10 Tlr10 Cascade	3.43487	0.0188854	0.0303892
Respiratory Electron Transport	3.39175	0.0197752	0.0316603
Mitotic Metaphase And Anaphase	2.31464	0.0207237	0.0330122
Iron Uptake And Transport	4.01367	0.0214595	0.0338441
Parasite Infection	4.01367	0.0214595	0.0338441
Amino Acid Transport Across The Plasma Membrane	5.40952	0.0220167	0.034551
Peptide Ligand Binding Receptors	2.42017	0.0225372	0.0349295
S Phase	2.60793	0.0225496	0.0349295
Assembly Of Collagen Fibrils And Other Multimeric Structures	3.94051	0.0226987	0.0349295
Cell Cell Junction Organization	3.94051	0.0226987	0.0349295
Metabolism Of Nucleotides	3.22955	0.0236076	0.0359694
Gpvi Mediated Activation Cascade	5.23405	0.0238283	0.0359694
N Glycan Trimming In The Er And Calnexin Calreticulin Cycle	5.23405	0.0238283	0.0359694
Rho Gtpases Activate Pkns	5.23405	0.0238283	0.0359694
Signaling By Fgfr In Disease	3.80197	0.0253055	0.0380182
Glutathione Conjugation	5.0706	0.0257181	0.0384559
Deubiquitination	2.20929	0.0266134	0.0396077
Translation	2.09781	0.0272471	0.0403614
Detoxification Of Reactive Oxygen Species	4.91683	0.0276862	0.040821
Signaling By Braf And Raf Fusions	3.67292	0.0280854	0.0412179
Membrane Trafficking	1.69167	0.0287028	0.0419298
Transcriptional Regulation By The Ap 2 Tfap2 Family Of Transcription Factors	4.77136	0.0297321	0.0432343
Cellular Response To Heat Stress	2.98002	0.0314044	0.0452508
Copi Dependent Golgi To Er Retrograde Traffic	2.98002	0.0314044	0.0452508
Map2K And Mapk Activation	4.63567	0.0318557	0.0456935
Golgi To Er Retrograde Transport	2.62737	0.0322944	0.0461141
Myd88 Independent Tlr4 Cascade	2.94748	0.0326348	0.0461841
Toll Like Receptor Tlr1 Tlr2 Cascade	2.94748	0.0326348	0.0461841
Tcf Dependent Signaling In Response To Wnt	2.3484	0.0359886	0.050704
Aggrephagy	4.38438	0.0363344	0.0509646
Phase I Functionalization Of Compounds	2.85396	0.0365049	0.0509782
Met Promotes Cell Motility	4.2687	0.0386885	0.0537906
Hcmv Early Events	3.28186	0.0391998	0.0542635
Ion Channel Transport	2.29134	0.040029	0.0551703
Biological Oxidations	2.14343	0.0405541	0.0556521
Tp53 Regulates Transcription Of Cell Death Genes	4.15936	0.0411184	0.0561833
Metabolism Of Vitamins And Cofactors	2.25023	0.0432462	0.0588371
Negative Regulation Of Mapk Pathway	4.05506	0.0436235	0.0590968
Ecm Proteoglycans	3.04994	0.0484697	0.065348
Interleukin 10 Signaling	3.86166	0.0488564	0.065348
Signaling By Moderate Kinase Activity Braf Mutants	3.86166	0.0488564	0.065348
Antimicrobial Peptides	3.00742	0.0504566	0.0669237
Selective Autophagy	3.00742	0.0504566	0.0669237
Ddx58 Ifih1 Mediated Induction Of Interferon Alpha Beta	2.96607	0.0524878	0.0693276
Hiv Transcription Initiation	3.686	0.0543812	0.0711788
Mrna Splicing Minor Pathway	3.686	0.0543812	0.0711788
Regulation Of Insulin Secretion	2.92584	0.0545629	0.0711788
Signaling By Met	2.88668	0.0566819	0.07364
Neddylation	1.98511	0.0575848	0.0745077
Senescence Associated Secretory Phenotype Sasp	3.44989	0.0632008	0.0814417
Immunoregulatory Interactions Between A Lymphoid And A Non Lymphoid Cell	2.39703	0.065482	0.0840397
Cell Cycle Checkpoints	1.90584	0.0688983	0.0877522
Intra Golgi And Retrograde Golgi To Er Traffic	2.01003	0.0689284	0.0877522
Intrinsic Pathway For Apoptosis	3.30873	0.0694244	0.0880302
Pyruvate Metabolism And Citric Acid Tca Cycle	3.24239	0.0726363	0.0914851
Unfolded Protein Response Upr	2.63926	0.0727263	0.0914851
Chemokine Receptors Bind Chemokines	3.17864	0.0759136	0.0947425
Ion Homeostasis	3.17864	0.0759136	0.0947425
Muscle Contraction	1.9577	0.0765219	0.0951272
Ion Transport By P Type Atpases	3.11734	0.079255	0.09814
M Phase	1.7098	0.0798044	0.0984357

### Sheet: Sheet5
Table S1E: Enrichment of Reactome pathways for in vivo single cell epithelial DE genes (the Liao dataset)
gene.set	odds.ratio	pval	padj
Interferon Alpha Beta Signaling	25.7188	2.40124e-24	7.52447e-22
Interferon Signaling	10.55	3.919e-24	7.52447e-22
Cytokine Signaling In Immune System	4.24298	2.10312e-22	2.69199e-20
Response Of Eif2Ak4 Gcn2 To Amino Acid Deficiency	14.1027	6.13106e-20	5.88582e-18
Cellular Responses To External Stimuli	4.69238	2.52285e-18	1.93755e-16
Eukaryotic Translation Elongation	12.438	2.93765e-16	1.8801e-14
Influenza Infection	8.55736	7.28454e-16	3.99609e-14
Selenoamino Acid Metabolism	10.2112	1.02439e-14	4.91709e-13
Srp Dependent Cotranslational Protein Targeting To Membrane	9.85573	1.93375e-14	8.25068e-13
Nonsense Mediated Decay Nmd	9.6318	2.91846e-14	1.12069e-12
Regulation Of Expression Of Slits And Robos	7.2793	6.95144e-14	2.42669e-12
Eukaryotic Translation Initiation	9.02216	9.51068e-14	3.04342e-12
Infectious Disease	3.38555	1.52045e-13	4.49118e-12
Innate Immune System	2.8891	1.55996e-12	4.27874e-11
Signaling By Robo Receptors	5.48665	2.38969e-11	6.11762e-10
Metabolism Of Amino Acids And Derivatives	4.05255	1.42061e-10	3.40947e-09
Antiviral Mechanism By Ifn Stimulated Genes	9.49974	2.55396e-10	5.76894e-09
Developmental Biology	2.64201	4.25724e-10	9.0821e-09
Neutrophil Degranulation	3.46735	7.68505e-10	1.55319e-08
Rrna Processing	5.2073	1.60496e-09	3.08153e-08
Disease	2.20655	7.99118e-09	1.46124e-07
Interferon Gamma Signaling	8.41537	1.23211e-08	2.15059e-07
Oas Antiviral Response	72.3155	3.06548e-08	5.11801e-07
Intraflagellar Transport	10.2932	7.68105e-08	1.20295e-06
Signaling By Interleukins	3.1347	7.83169e-08	1.20295e-06
Translation	3.78789	1.03554e-07	1.52941e-06
Keratinization	5.29238	3.56187e-07	4.88485e-06
Formation Of The Cornified Envelope	5.29238	3.56187e-07	4.88485e-06
Foxo Mediated Transcription	7.42598	1.27388e-06	1.68679e-05
Response Of Eif2Ak1 Hri To Heme Deficiency	24.118	1.58879e-06	2.03366e-05
Nervous System Development	2.55889	1.91842e-06	2.37636e-05
Activation Of The Mrna Upon Binding Of The Cap Binding Complex And Eifs And Subsequent Binding To 43S	7.58529	3.25461e-06	3.90554e-05
Programmed Cell Death	3.78151	1.80408e-05	0.00020993
Cell Cell Communication	4.35358	2.79722e-05	0.000315921
Negative Regulators Of Ddx58 Ifih1 Signaling	9.39212	2.98805e-05	0.000327832
Dectin 2 Family	12.0567	3.46884e-05	0.00037001
Ddx58 Ifih1 Mediated Induction Of Interferon Alpha Beta	5.42777	4.31392e-05	0.000447715
Cilium Assembly	3.44485	5.06628e-05	0.000511961
Ngf Stimulated Transcription	7.9238	7.59637e-05	0.000739248
Metabolism Of Rna	2.17228	7.7005e-05	0.000739248
C Type Lectin Receptors Clrs	3.82409	9.41103e-05	0.000881424
Cell Junction Organization	4.7832	0.000111989	0.0010239
Hsf1 Activation	8.67871	0.000161464	0.00144191
Interleukin 10 Signaling	6.67	0.000194716	0.00169934
Selective Autophagy	4.87606	0.000213107	0.00181851
Organelle Biogenesis And Maintenance	2.76905	0.000236098	0.00197091
Toll Like Receptor Cascades	3.43339	0.000250051	0.00204297
Autophagy	3.58079	0.000298362	0.00238689
Dissolution Of Fibrin Clot	16.0142	0.000316976	0.00248405
Gene And Protein Expression By Jak Stat Signaling After Interleukin 12 Stimulation	7.22952	0.000380751	0.00292417
Defective Galnt3 Causes Familial Hyperphosphatemic Tumoral Calcinosis Hftc	14.415	0.000434269	0.00326979
Defective C1Galt1C1 Causes Tn Polyagglutination Syndrome Tnps	13.1051	0.000579522	0.00427955
Chemokine Receptors Bind Chemokines	5.39021	0.000615775	0.00437885
Interleukin 12 Family Signaling	5.39021	0.000615775	0.00437885
Defective Csf2Rb Causes Pulmonary Surfactant Metabolism Dysfunction 5 Smdp5	26.979	0.000643513	0.00449289
Interleukin 4 And Interleukin 13 Signaling	3.74375	0.000669688	0.00459215
Aggrephagy	6.37868	0.000684535	0.0046116
Hemostasis	1.98909	0.00072247	0.00478325
Attenuation Phase	7.84775	0.00085109	0.0055393
The Role Of Gtse1 In G2 M Progression After G2 Checkpoint	4.32539	0.000962471	0.00599387
Interleukin 1 Family Signaling	3.30329	0.000963609	0.00599387
Foxo Mediated Transcription Of Cell Cycle Genes	11.087	0.00096776	0.00599387
Interleukin 12 Signaling	5.70681	0.00114876	0.00700195
Activation Of Bh3 Only Proteins	7.21738	0.00118016	0.00708097
Nuclear Events Kinase And Transcription Factor Activation	4.69055	0.00128873	0.00761341
Termination Of Translesion Dna Synthesis	6.94023	0.00137606	0.00800619
Diseases Associated With Surfactant Metabolism	17.9899	0.00148284	0.00824291
Pink1 Prkn Mediated Mitophagy	9.61209	0.00150961	0.00824291
Regulation Of Tlr By Endogenous Ligand	9.61209	0.00150961	0.00824291
Rho Gtpase Effectors	2.47251	0.00152239	0.00824291
Transcriptional Regulation By Tp53	2.26936	0.00152408	0.00824291
Signaling By Notch4	3.96886	0.00159303	0.00849616
Interleukin 1 Signaling	3.54617	0.00172036	0.00904959
Atf6 Atf6 Alpha Activates Chaperone Genes	15.4142	0.00207577	0.0107715
Termination Of O Glycan Biosynthesis	8.47918	0.0022329	0.0114324
Glutathione Conjugation	6.01392	0.002405	0.0121393
Translocation Of Slc2A4 Glut4 To The Plasma Membrane	4.15036	0.00243418	0.0121393
Toll Like Receptor 4 Tlr4 Cascade	3.10021	0.00246672	0.0121439
Chaperone Mediated Autophagy	8.00835	0.00267113	0.0129398
Translesion Synthesis By Y Family Dna Polymerases Bypasses Lesions On Dna Template	5.81966	0.00273149	0.0129398
Detoxification Of Reactive Oxygen Species	5.81966	0.00273149	0.0129398
Type I Hemidesmosome Assembly	13.4908	0.00279689	0.0129398
Metallothioneins Bind Metals	13.4908	0.00279689	0.0129398
Negative Regulation Of Notch4 Signaling	4.61113	0.00304268	0.0137948
Apoptotic Cleavage Of Cellular Proteins	5.63658	0.00308889	0.0137948
Hedgehog Off State	3.22862	0.00308947	0.0137948
Hsp90 Chaperone Cycle For Steroid Hormone Receptors Shr	4.5151	0.00334605	0.0147688
Hsf1 Dependent Transactivation	5.46608	0.0034788	0.0151802
Atf6 Atf6 Alpha Activates Chaperones	11.9921	0.00365444	0.0157675
Traf6 Mediated Nf Kb Activation	7.20529	0.00371732	0.0158605
Transcriptional Regulation By Runx3	3.36655	0.00406314	0.0171455
Nf Kb Is Activated And Signals Survival	10.7918	0.00465567	0.0194324
Scf Skp2 Mediated Degradation Of P27 P21	4.16702	0.00478845	0.0197717
Signaling By Receptor Tyrosine Kinases	1.85631	0.00495633	0.0200437
Atf4 Activates Genes In Response To Endoplasmic Reticulum Stress	6.55051	0.00501092	0.0200437
Mitophagy	6.55051	0.00501092	0.0200437
Cell Cell Junction Organization	4.0882	0.00521102	0.0206292
Clec7A Dectin 1 Signaling	3.18072	0.00555926	0.0217832
Surfactant Metabolism	6.26544	0.00575805	0.022078
Response To Metal Ions	9.8108	0.00580697	0.022078
Traf3 Dependent Irf Activation Pathway	9.8108	0.00580697	0.022078
Tnfr2 Non Canonical Nf Kb Pathway	3.14597	0.00590313	0.0222235
Downstream Signaling Events Of B Cell Receptor Bcr	3.46594	0.00604446	0.022318
Fceri Mediated Nf Kb Activation	3.46594	0.00604446	0.022318
Dectin 1 Mediated Noncanonical Nf Kb Signaling	3.93921	0.00613717	0.0224445
Adherens Junctions Interactions	6.00412	0.00657587	0.0236597
Signaling By Notch	2.52486	0.00659267	0.0236597
Dna Damage Bypass	4.50823	0.00725222	0.0255491
Apoptotic Execution Phase	4.50823	0.00725222	0.0255491
Rho Gtpases Activate Iqgaps	5.76394	0.0074671	0.0259678
Response To Elevated Platelet Cytosolic Ca2	2.78474	0.00750631	0.0259678
Global Genome Nucleotide Excision Repair Gg Ner	3.28518	0.00786	0.0269486
P75Ntr Signals Via Nf Kb	8.30193	0.00858097	0.028653
Nicotinamide Salvaging	8.30193	0.00858097	0.028653
Nrif Signals Cell Death From The Nucleus	8.30193	0.00858097	0.028653
Rho Gtpases Activate Formins	2.71457	0.00870423	0.028814
Regulation Of Mrna Stability By Proteins That Bind Au Rich Elements	3.20167	0.00890536	0.0292279
Fc Epsilon Receptor Fceri Signaling	2.692	0.00913411	0.0297246
Perk Regulates Gene Expression	5.33614	0.00947999	0.0301914
Cooperation Of Prefoldin And Tric Cct In Actin And Tubulin Folding	5.33614	0.00947999	0.0301914
Gap Junction Trafficking And Regulation	4.19314	0.00951345	0.0301914
Nucleotide Excision Repair	2.86429	0.00977041	0.0305027
Signaling By The B Cell Receptor Bcr	2.86429	0.00977041	0.0305027
Signaling By Notch2	5.14544	0.0106064	0.032583
Late Endosomal Microautophagy	5.14544	0.0106064	0.032583
Signaling By Nuclear Receptors	2.14419	0.0115525	0.0352076
Ub Specific Processing Proteases	2.4302	0.0117371	0.0354886
Cell Extracellular Matrix Interactions	7.19325	0.0120113	0.0360339
Mitotic G2 G2 M Phases	2.29055	0.0125255	0.0370258
Tp53 Regulates Metabolic Genes	3.33135	0.0126312	0.0370258
Regulation Of Runx2 Expression And Activity	3.33135	0.0126312	0.0370258
Intrinsic Pathway For Apoptosis	3.8357	0.0132238	0.0384693
Transcriptional Regulation By Runx2	2.6287	0.0152646	0.0440721
Auf1 Hnrnp D0 Binds And Destabilizes Mrna	3.67821	0.0154005	0.0441328
Ripk1 Mediated Regulated Necrosis	6.34722	0.0161216	0.0458569
Myd88 Independent Tlr4 Cascade	2.80874	0.016548	0.0461173
Toll Like Receptor Tlr1 Tlr2 Cascade	2.80874	0.016548	0.0461173
Nucleotide Binding Domain Leucine Rich Repeat Containing Receptor Nlr Signaling Pathways	3.60466	0.0165734	0.0461173
O Linked Glycosylation Of Mucins	3.53395	0.0178042	0.0491857
Mitotic Metaphase And Anaphase	2.08059	0.0180613	0.0495397
Signaling By Hedgehog	2.37566	0.0184106	0.0496629
Notch2 Activation And Transmission Of Signal To The Nucleus	5.99437	0.0184364	0.0496629
Leishmania Infection	2.00568	0.0184942	0.0496629
Metabolism Of Polyamines	3.46581	0.0190939	0.0504303
Ovarian Tumor Domain Proteases	4.23624	0.019174	0.0504303
Dna Damage Recognition In Gg Ner	4.23624	0.019174	0.0504303
Regulation Of Plk1 Activity At G2 M Transition	3.00636	0.0193585	0.0505692
Ra Biosynthesis Pathway	5.67944	0.0209256	0.0542935
Platelet Activation Signaling And Aggregation	1.96337	0.0213954	0.0551398
Degradation Of Gli1 By The Proteasome	3.33709	0.0218538	0.0559458
Cytosolic Sensors Of Pathogen Associated Dna	3.27624	0.023326	0.059319
Separation Of Sister Chromatids	2.15321	0.0239085	0.0604005
Deubiquitination	1.98446	0.0245139	0.0615252
Dual Incision In Gg Ner	3.89232	0.024694	0.0615746
Fcgamma Receptor Fcgr Dependent Phagocytosis	2.81042	0.0254382	0.0625446
Cyclin A Cdk2 Associated Events At S Phase Entry	2.81042	0.0254382	0.0625446
Tcr Signaling	2.5522	0.0255716	0.0625446
Interconversion Of Nucleotide Di And Triphosphates	5.13736	0.0264286	0.0630348
Miscellaneous Transport And Binding Events	5.13736	0.0264286	0.0630348
Diseases Of Programmed Cell Death	5.13736	0.0264286	0.0630348
Purinergic Signaling In Leishmaniasis Infection	5.13736	0.0264286	0.0630348
Uch Proteinases	2.77424	0.0267904	0.0635031
Mapk6 Mapk4 Signaling	2.73886	0.0281893	0.0654028
Cell Cycle Checkpoints	1.93965	0.0283106	0.0654028
Signaling By Retinoic Acid	3.69182	0.0288539	0.0654028
Formation Of Incision Complex In Gg Ner	3.69182	0.0288539	0.0654028
Cell Surface Interactions At The Vascular Wall	2.3114	0.0289124	0.0654028
Diseases Of Signal Transduction By Growth Factor Receptors And Second Messengers	1.71403	0.0294088	0.0654028
Signaling By Egfr In Cancer	4.90407	0.0294419	0.0654028
Nicotinate Metabolism	4.90407	0.0294419	0.0654028
Gap Filling Dna Repair Synthesis And Ligation In Gg Ner	4.90407	0.0294419	0.0654028
Unfolded Protein Response Upr	2.7045	0.0296356	0.0654028
Anchoring Of The Basal Body To The Plasma Membrane	2.7045	0.0296356	0.0654028
Estrogen Dependent Gene Expression	2.7045	0.0296356	0.0654028
Dual Incision In Tc Ner	3.05348	0.0298479	0.0654947
Death Receptor Signalling	2.27464	0.0312153	0.068106
Orc1 Removal From Chromatin	3.00244	0.0316402	0.0686431
Budding And Maturation Of Hiv Virion	4.69077	0.0326285	0.0703896
Recycling Pathway Of L1	3.51175	0.033405	0.0714634
G1 S Dna Damage Checkpoints	2.95307	0.0334985	0.0714634
Tp53 Regulates Transcription Of Cell Cycle Genes	3.42796	0.0358284	0.0755144
Complex I Biogenesis	3.42796	0.0358284	0.0755144
Vegfr2 Mediated Vascular Permeability	4.49457	0.0359873	0.0755144
Respiratory Electron Transport Atp Synthesis By Chemiosmotic Coupling And Heat Production By Uncoupling Proteins	2.54486	0.0375942	0.0784574
Translation Of Structural Proteins	4.3143	0.0395167	0.0820238
Signaling By Notch3	3.27179	0.0409724	0.0845882
Toll Like Receptor 9 Tlr9 Cascade	2.4576	0.0429659	0.0868819
Tnfr1 Induced Nfkappab Signaling Pathway	4.1485	0.0432147	0.0868819
Traf6 Mediated Irf7 Activation	4.1485	0.0432147	0.0868819
Transcriptional Regulation Of Granulopoiesis	4.1485	0.0432147	0.0868819
Sealing Of The Nuclear Envelope Ne By Escrt Iii	4.1485	0.0432147	0.0868819
Sars Cov 1 Infection	3.19891	0.0436932	0.0873863
Regulation Of Insulin Like Growth Factor Igf Transport And Uptake By Insulin Like Growth Factor Binding Proteins Igfbps	2.23441	0.0454655	0.0904599
Senescence Associated Secretory Phenotype Sasp	3.12921	0.046513	0.0915041
Cellular Response To Heat Stress	2.4028	0.0468012	0.0915041
Recognition Of Dna Damage By Pcna Containing Replication Complex	3.99471	0.0470792	0.0915041
Dna Replication	2.21466	0.0471818	0.0915041
G2 M Checkpoints	2.21466	0.0471818	0.0915041
Host Interactions Of Hiv Factors	2.17621	0.0507371	0.0971315
Cellular Senescence	2.17621	0.0507371	0.0971315
Copi Mediated Anterograde Transport	2.35034	0.0508423	0.0971315
Regulation Of Tnfr1 Signaling	3.85198	0.0511077	0.0971552
Signaling By Rho Gtpases	1.61455	0.0513687	0.0971704
